# LincRNAs involved in DCS-induced fear extinction: Shedding light on the transcriptomic dark matter

**DOI:** 10.1101/834242

**Authors:** Stefanie Malan-Müller, Vladimir Barbosa C. de Souza, Willie MU Daniels, Soraya Seedat, Mark D. Robinson, Sîan M.J Hemmings

**Author notes:** Authors contributed equally to the manuscript (Stefanie Malan-Müller, Vladimir Barbosa C. de Souza).

## Abstract

There is a growing appreciation of the role of non-coding RNAs in the regulation of gene and protein expression. Long non-coding RNAs can modulate splicing by hybridizing with precursor messenger RNAs (pre-mRNAs) and influence RNA editing, mRNA stability, translation activation and microRNA-mRNA interactions by binding to mature mRNAs. LncRNAs are highly abundant in the brain and have been implicated in neurodevelopmental disorders. Long intergenic non-coding RNAs are the largest subclass of lncRNAs and play a crucial role in gene regulation. We used RNA sequencing and bioinformatic analyses to identify lincRNAs and their predicted mRNA targets associated with fear extinction that was induced by intra-hippocampally administered D-cycloserine in an animal model investigating the core phenotypes of PTSD. We identified 43 differentially expressed fear extinction related lincRNAs and 190 differentially expressed fear extinction related mRNAs. Eight of these lincRNAs were predicted to interact with and regulate 108 of these mRNAs and seven lincRNAs were predicted to interact with 22 of their pre-mRNA transcripts. On the basis of the functions of their target RNAs, we inferred that these lincRNAs bind to nucleotides, ribonucleotides and proteins and subsequently influence nervous system development, and morphology, immune system functioning, and are associated with nervous system and mental health disorders. Quantitative trait loci that overlapped with fear extinction related lincRNAs, included serum corticosterone level, neuroinflammation, anxiety, stress and despair related responses. This is the first study to identify lincRNAs and their RNA targets with a putative role in transcriptional regulation during fear extinction.
