## Supplementary material for "LincRNAs involved in DCS-induced fear extinction: Shedding light on the transcriptomic dark matter": differentially expressed lincRNAs_FSMvsCS

### Sheet: Sheet1
transcript_id	ensembl_gene_id	external_gene_name	description	chromosome_name	strand	start_position	end_position	transcript_biotype	CS_1	CS_2	CS_3	CS_4	CS_5	CS_6	CS_7	CS_8	CS_10	CS_11	CS_28	CS_29	FSM_64	FSM_65	FSM_70	FSM_74	FSM_77	FSM_86	FSM.CS.logFC	FSM.CS.logCPM	FSM.CS.LR	FSM.CS.PValue	FSM.CS.padj	FSM.CS.de
ENSRNOT00000091301	ENSRNOG00000060974	AABR07065448.1	ATP-dependent RNA helicase DDX24-like [Source:NCBI gene;Acc:100909476]	6	-1	128996616	129001614	lincRNA	4.099	4.006	3.431	2.825	3.729	3.114	2.862	4.464	3.999	4.719	4	4.047	1.672	1.288	1.366	2.517	1.766	0.754	-1.30882	1.78795	31.3793	2.12e-08	2.23e-06	-1
ENSRNOT00000089244	ENSRNOG00000052689	AABR07072264.4		11	-1	86921738	86931923	lincRNA	0.349	0.499	0.997	0.537	0.464	0.373	0.269	0.223	0.396	0.331	0.886	0.487	0.511	4.696	0.201	3.708	2.199	0.242	1.65647	0.4523	10.0935	0.0014879	0.0204304	1
ENSRNOT00000090119	ENSRNOG00000057520	AABR07072528.2		16	-1	82331249	82332170	lincRNA	5.309	5.313	6.508	5.18	4.841	5.486	4.112	3.933	6.235	5.364	5.56	4.986	2.351	1.885	1.922	2.445	3.204	2.446	-1.14553	2.20457	39.7426	2.9e-10	5.1e-08	-1
ENSRNOT00000088827	ENSRNOG00000057214	AABR07043510.1		19	-1	28986730	28990676	lincRNA	31.377	21.458	25.854	18.241	19.908	21.11	16.289	14.211	22.738	23.267	27.058	23.075	8.789	6.247	7.327	14.78	14.425	9.335	-1.21926	4.26217	46.8504	7.66e-12	2.08e-09	-1
ENSRNOT00000091646	ENSRNOG00000060508	AABR07028523.1		17	-1	73323104	73333147	lincRNA	2.27	1.937	2.991	2.448	2.197	2.237	2.455	1.743	2.642	2.562	3.33	2.625	1.046	0.961	0.852	1.627	1.508	0.785	-1.12677	1.12403	22.4199	2.19e-06	0.000121967	-1
ENSRNOT00000085503	ENSRNOG00000055878	AABR07068447.1		9	1	105807222	105828494	lincRNA	2.506	1.675	1.087	1.303	1.461	1.777	1.511	1.037	1.618	1.119	1.837	1.573	0.694	0.541	0.617	0.766	0.545	0.674	-1.25212	0.468023	17.6611	2.64e-05	0.00090513	-1
ENSRNOT00000080023	ENSRNOG00000061916	AABR07041724.2		X	-1	137706282	137719875	lincRNA	4.995	3.287	3.419	3.287	3.002	3.285	3.922	1.832	3.989	4.546	3.635	3.978	1.192	0.498	0.877	1.665	0.817	0.876	-1.93101	1.53748	50.8392	1e-12	3.78e-10	-1
ENSRNOT00000082710	ENSRNOG00000054466	AABR07001207.1		1	-1	38814643	38835507	lincRNA	2.42	1.468	2.524	1.08	1.331	2.112	0.999	1.365	1.768	1.811	1.932	1.82	0.243	0.402	0.236	0.643	0.722	0.244	-2.10702	0.59389	35.9748	2e-09	2.74e-07	-1
ENSRNOT00000087599	ENSRNOG00000051552	AABR07012081.1		2	1	184915247	184917462	lincRNA	2.222	2.074	1.166	1.667	1.82	1.963	1.13	0.958	2.463	2.002	2.533	2.248	0.306	0.075	0.37	0.843	0.526	0.636	-2.02119	0.684468	31.0927	2.46e-08	2.54e-06	-1
ENSRNOT00000077392	ENSRNOG00000054592	AC111831.1		6	-1	8175586	8201898	lincRNA	5.421	5.382	5.031	4.411	5.532	5.472	4.654	4.243	5.552	5.825	6.245	5.61	2.829	1.779	1.726	2.372	3.284	2.464	-1.14195	2.21436	40.4867	1.98e-10	3.66e-08	-1
ENSRNOT00000081808	ENSRNOG00000055141	AABR07001518.1		1	1	49132368	49134065	lincRNA	1.467	2.025	1.175	1.221	1.021	1.142	1.078	0.536	1.15	1.35	1.897	1.543	0.487	0.356	0.551	0.832	0.479	0.755	-1.17886	0.239257	13.3477	0.00025874	0.00557346	-1
ENSRNOT00000081586	ENSRNOG00000060990	AABR07000382.1		1	1	11766992	11772215	lincRNA	0.856	2.332	2.888	1.053	2.389	1.485	2.041	11.335	2.579	1.556	4.211	1.955	0.746	0	0.146	1.26	2.201	0.75	-1.631	0.970784	11.9759	0.000538943	0.00970833	-1
ENSRNOT00000082006	ENSRNOG00000054414	AABR07043276.1		19	1	26979211	26983505	lincRNA	1.482	1.103	0.823	0.769	1.134	1.055	0.887	1.848	1.115	1.225	1.139	0.769	0.342	0.327	0.753	0.484	0.622	0.713	-1.01808	-0.0565524	9.26913	0.00233049	0.0286764	-1
ENSRNOT00000088675	ENSRNOG00000060733	AABR07004101.2		1	-1	124927202	124930193	lincRNA	2.794	2.407	2.85	2.65	2.29	2.47	2.664	1.564	2.589	2.424	2.108	2.165	1.095	0.711	0.527	0.984	1.476	1.389	-1.21581	1.06479	24.9191	5.98e-07	3.93e-05	-1
ENSRNOT00000086478	ENSRNOG00000058306	AABR07060318.1		4	1	67100280	67104353	lincRNA	0.92	1.353	0.957	0.874	0.922	0.949	0.986	1.144	0.937	0.826	1.053	1.013	0.226	0.26	0.236	0.194	0.262	0.345	-1.95278	-0.111658	31.173	2.36e-08	2.45e-06	-1
ENSRNOT00000084701	ENSRNOG00000053679	AABR07060862.1		4	1	97829341	97833460	lincRNA	2.725	2.201	2.137	1.778	2.104	1.747	1.946	3.441	3.17	1.818	1.558	1.326	1.216	0.996	1.178	1.097	1.068	0.815	-1.00309	0.768362	13.2274	0.000275882	0.00586074	-1
ENSRNOT00000078727	ENSRNOG00000059218	AABR07010592.2		2	-1	142079273	142084877	lincRNA	8.337	7.18	7.578	6.599	5.842	7.595	7.7	9.325	8.991	8.753	9.586	9.362	4.056	3.83	2.927	4.1	4.312	4.227	-1.047	2.81777	41.078	1.46e-10	2.82e-08	-1
ENSRNOT00000082099	ENSRNOG00000061014	AABR07066870.1		9	-1	20328847	20341082	lincRNA	0.978	0.675	1.211	0.973	0.898	0.862	0.838	1.117	0.978	1.047	1.405	1.001	0.389	0.356	0.251	0.757	0.597	0.483	-1.08919	-0.0905326	10.7925	0.0010191	0.0155532	-1
ENSRNOT00000079589	ENSRNOG00000056649	AABR07007896.1		2	-1	33995882	34007096	lincRNA	2.433	1.82	2.313	1.395	1.847	2.369	1.976	1.565	2.696	1.929	1.742	1.813	0.438	0.498	0.326	0.832	0.817	0.423	-1.85506	0.763004	38.1861	6.43e-10	9.9e-08	-1
ENSRNOT00000086613	ENSRNOG00000061691	LOC102550455	nuclear prelamin A recognition factor-like [Source:RGD Symbol;Acc:7727783]	10	1	110125109	110128329	lincRNA	1.779	2.021	1.268	1.506	1.445	1.586	1.506	1.263	2.423	2.053	2.273	2.237	0.651	0.967	0.762	1.148	0.799	0.612	-1.12374	0.733615	15.8162	6.98e-05	0.00201577	-1
ENSRNOT00000084042	ENSRNOG00000057085	AABR07050288.1		5	1	159805145	159808300	lincRNA	0.58	0.654	0.548	1.015	0.787	0.645	0.982	0.677	0.737	1.001	1.001	1.212	0.396	0.186	0.253	0.398	0.406	0.275	-1.35488	-0.414682	13.4016	0.000251405	0.00546866	-1
ENSRNOT00000084676	ENSRNOG00000055271	AABR07043190.1		19	-1	26352497	26354487	lincRNA	1.984	2.036	1.607	1.642	1.792	1.723	1.251	1.194	2.061	1.685	2.075	1.345	0.638	0.575	0.546	1.696	1.004	0.688	-1.15782	0.688566	17.6895	2.6e-05	0.000896725	-1
ENSRNOT00000087456	ENSRNOG00000059374	AABR07024457.1		16	-1	447176	511926	lincRNA	1.027	0.806	2.16	1.049	0.989	1.064	0.658	2.399	1.048	1.101	1.701	1.529	0.346	0.038	0.289	0.633	0.563	0.219	-1.83516	0.194886	19.5078	1e-05	0.000412407	-1
ENSRNOT00000080560	ENSRNOG00000059374	AABR07024457.1		16	-1	447176	511926	lincRNA	1.793	1.383	1.264	1.065	1.171	1.315	1.307	1.158	1.411	1.204	1.248	1.163	0.544	0.425	0.368	0.731	0.518	0.456	-1.35086	0.215829	21.7395	3.12e-06	0.000163294	-1
ENSRNOT00000090095	ENSRNOG00000059660	AABR07065531.26		6	1	133667975	133676907	lincRNA	67.395	62.654	97.891	46.091	41.948	50.798	39.778	23.684	90.118	74.408	87.801	76.406	19.036	20.138	10.591	52.213	35.784	16.785	-1.5453	5.91208	32.3068	1.32e-08	1.42e-06	-1
ENSRNOT00000088572	ENSRNOG00000059660	AABR07065531.26		6	1	133667975	133676907	lincRNA	4.211	4.503	4.707	3.348	2.339	3.046	1.624	1.073	5.362	4.055	5.558	4.407	1.082	1.704	1.04	2.464	1.779	0.641	-1.42195	1.81207	20.0367	7.6e-06	0.000328046	-1
ENSRNOT00000084136	ENSRNOG00000056265	LOC103689920	uncharacterized LOC103689920 [Source:RGD Symbol;Acc:9221572]	10	-1	35044234	35054225	lincRNA	0.49	1.731	1.953	1.406	0.469	0.99	3.179	2.095	1.161	1.949	1.899	3.042	0.351	0	0	0.993	0	0.463	-3.13066	0.587008	23.4504	1.28e-06	7.77e-05	-1
ENSRNOT00000079937	ENSRNOG00000059075	AABR07043429.2		19	-1	28316342	28318898	lincRNA	5.868	3.899	5.627	3.086	4.054	3.868	3.421	2.458	4.921	4.992	4.582	3.26	1.533	1.174	1.128	2.422	2.89	1.389	-1.33017	1.86506	29.8642	4.63e-08	4.37e-06	-1
ENSRNOT00000088470	ENSRNOG00000061496	AABR07056730.1		7	1	38667228	38679464	lincRNA	9.886	8.213	9.646	8.784	9.467	9.456	10.013	6.572	9.318	8.362	9.979	8.886	3.491	3.668	3.087	5.759	4.648	4.704	-1.1327	2.96883	55.4584	9.55e-14	4.9e-11	-1
ENSRNOT00000088478	ENSRNOG00000059883	LOC100912578	stress-70 protein, mitochondrial-like [Source:RGD Symbol;Acc:6486342]	3	-1	74226407	74229066	lincRNA	4.328	3.417	1.973	3.396	2.52	3.095	1.928	4.584	3.155	2.818	3.86	3.535	1.039	0.665	1.32	1.278	0.409	0.799	-1.78744	1.44659	39.9095	2.66e-10	4.73e-08	-1
ENSRNOT00000091253	ENSRNOG00000061122	LOC102551683	uncharacterized LOC102551683 [Source:RGD Symbol;Acc:7591909]	12	1	21777529	21779204	lincRNA	1.461	1.869	2.006	1.822	2.146	1.889	1.936	0.302	2.434	0.84	3.02	3.18	0.673	0.46	0.906	2.016	1.243	0.626	-1.10411	0.799167	8.36893	0.00381691	0.040777	-1
ENSRNOT00000090639	ENSRNOG00000061569	AABR07002262.2		1	1	70290320	70303080	lincRNA	3.772	5.344	4.879	3.354	3.838	3.868	3.353	3.977	5.337	4.959	4.617	4.953	2.36	0.783	1.228	2.611	2.104	2.023	-1.19354	1.96616	26.6699	2.41e-07	1.82e-05	-1
ENSRNOT00000093096	ENSRNOG00000062127	AC134224.1		1	-1	221154561	221156910	lincRNA	109.121	108.749	94.408	85.899	89.596	99.16	92.383	84.907	117.277	136.153	130.201	128.581	47.388	36.25	26.219	52.406	41.584	40.228	-1.37339	6.48517	60.9029	6e-15	3.82e-12	-1
ENSRNOT00000091737	ENSRNOG00000059225	AABR07020987.1		13	1	50802053	50812305	lincRNA	8.848	8.199	7.987	8.282	6.622	7.489	6.94	7.044	9.419	7.182	7.275	8.219	3.589	2.852	2.67	3.595	3.051	3.329	-1.29262	2.68772	65.5588	5.64e-16	5.79e-13	-1
ENSRNOT00000081572	ENSRNOG00000060305	AABR07008462.1	zinc finger protein 862-like [Source:NCBI gene;Acc:102554389]	2	1	59849941	59901109	lincRNA	1.879	1.548	0.801	1.127	1.07	1.25	0.931	0.882	1.107	1.042	1.261	0.866	0.151	0.209	0.403	0.588	0.66	0.331	-1.56384	-0.0807649	17.8082	2.44e-05	0.000855251	-1
ENSRNOT00000092675	ENSRNOG00000062006	AC113785.5		16	1	68980466	68980918	lincRNA	12.616	14.828	16.528	14.241	14.787	14.694	12.335	7.744	16.932	15.163	19.331	16.2	7.91	4.793	5.324	9.313	6.505	6.234	-1.18412	3.65109	52.9729	3.38e-13	1.45e-10	-1
ENSRNOT00000092869	ENSRNOG00000062155	AC134224.2		1	-1	221151827	221153278	lincRNA	22.705	23.071	19.159	19.655	20.147	20.107	20.626	11.574	24.755	31.049	24.714	27.118	10.047	6.759	4.888	10.141	9.831	8.245	-1.40026	4.23382	48.3657	3.54e-12	1.15e-09	-1
ENSRNOT00000079047	ENSRNOG00000058454	LOC108353037	uncharacterized LOC108353037 [Source:RGD Symbol;Acc:11496255]	15	-1	53494950	53495994	lincRNA	1.257	1.086	0.641	0.637	1.052	1.212	0.898	1.341	0.898	1.625	1.589	1.407	0.341	0.142	0.501	0.53	0.314	0.664	-1.44224	-0.120072	13.71	0.000213314	0.00476145	-1
ENSRNOT00000081689	ENSRNOG00000055317	AABR07028908.2		10	1	96409	120050	lincRNA	6.55	6.133	6.237	7.269	4.991	7.288	4.007	6.34	7.038	8.134	8.254	5.25	1.274	0.777	0.846	2.621	1.799	1.239	-2.32127	2.41471	92.0423	8.48e-22	4.26e-18	-1
ENSRNOT00000087972	ENSRNOG00000051677	AABR07060222.1		4	-1	63078150	63084081	lincRNA	1.048	1.233	0.855	0.939	1.145	1.375	0.898	0.626	1.77	1.212	1.314	1.083	0.535	0.285	0.301	0.643	0.628	0.362	-1.29818	0.0507664	14.8168	0.000118475	0.00304541	-1
ENSRNOT00000081048	ENSRNOG00000058796	AABR07035005.1		12	1	3132607	3135094	lincRNA	2.15	1.614	2.138	0.906	1.314	1.678	0.898	0.849	1.479	1.708	2.658	2.071	0.37	0.391	0.177	1.059	0.785	0.755	-1.49829	0.638648	17.771	2.49e-05	0.000863944	-1
ENSRNOT00000089248	ENSRNOG00000060541	AABR07017825.5		15	1	31496890	31501240	lincRNA	1.125	1.699	1.301	1.443	0.608	0.769	0.827	2.367	0.952	0.909	1.688	1.358	0.631	0.85	0.767	0.154	0.67	0.308	-1.09827	0.0182341	8.62047	0.00332407	0.0370883	-1
ENSRNOT00000076454	ENSRNOG00000051325	AABR07039000.1		X	1	65803596	65804663	lincRNA	1.432	0.998	2.315	0.839	1.083	1.351	0.958	0.67	0.555	1.736	2.749	1.543	1.07	3.806	1.529	4.238	4.24	1.782	1.10116	1.29666	10.4211	0.00124585	0.0179753	1
ENSRNOT00000092744	ENSRNOG00000062170	AABR07058158.1		7	1	102648881	102870006	lincRNA	1.842	1.724	1.424	1.572	1.295	1.234	1.159	3.359	2.189	1.353	0.655	0.941	0.856	0.676	1.478	0.437	0.471	0.216	-1.25249	0.255579	10.5826	0.00114159	0.0169111	-1
ENSRNOT00000089548	ENSRNOG00000054834	AABR07001734.1		1	1	55707398	55754357	lincRNA	0.873	1.145	0.499	0.637	0.898	0.769	0.868	0	1.004	1.13	1.405	1.245	0.754	0	0.201	0.151	0	0.393	-2.12146	-0.565089	9.79801	0.00174701	0.0230302	-1
ENSRNOT00000081485	ENSRNOG00000054702	AABR07068198.2		9	1	89928139	89930396	lincRNA	2.025	2.328	2.958	2.795	1.983	2.372	1.89	2.776	3.06	2.742	3.399	2.296	0.909	0.983	1.674	1.311	1.308	1.102	-1.06658	1.16077	21.2903	3.95e-06	0.000192485	-1
ENSRNOT00000085965	ENSRNOG00000061155	LOC100911851	intersectin-1-like [Source:RGD Symbol;Acc:6490732]	11	1	27566879	27577691	lincRNA	2.932	1.165	1.917	1.458	1.964	1.695	1.851	5.943	1.822	1.639	1.525	0.285	0.548	1.207	1.701	0.42	0	0.17	-1.71716	0.46667	10.667	0.00109062	0.0163214	-1
ENSRNOT00000080879	ENSRNOG00000055190	AABR07032393.1		18	-1	63832841	63839026	lincRNA	2.236	2.025	2.671	2.314	2.321	2.982	2.904	3.173	2.536	2.424	2.719	2.463	0.876	1.459	1.153	1.211	1.413	1.208	-1.07585	1.23083	27.0932	1.94e-07	1.51e-05	-1
ENSRNOT00000080401	ENSRNOG00000054843	AABR07005593.1		1	-1	189688872	189703841	lincRNA	1.292	1.526	1.567	1.375	1.362	0.909	1.706	0.536	2.008	1.267	1.772	0.866	0.608	0.213	0.501	1.022	0.66	0.544	-1.21199	0.207412	11.6525	0.00064118	0.0111913	-1
ENSRNOT00000080548	ENSRNOG00000054067	AABR07005837.1		1	-1	202704299	202707503	lincRNA	0.768	0.793	1.104	0.704	0.619	0.909	0.718	1.564	1.638	1.13	1.069	1.11	0.535	0.534	0.301	0.568	0.503	0.302	-1.14009	-0.0793029	10.7701	0.00103153	0.015635	-1
ENSRNOT00000090171	ENSRNOG00000057941	AABR07036331.2		12	1	38873769	38879161	lincRNA	3.947	3.082	3.241	2.147	2.197	2.54	2.155	2.949	3.038	3.031	2.872	2.219	1.216	1.138	1.028	1.627	1.099	0.936	-1.24291	1.2316	31.7603	1.74e-08	1.84e-06	-1
ENSRNOT00000092949	ENSRNOG00000062158	AC134224.3		1	-1	221158098	221158792	lincRNA	40.693	42.414	34.971	32.904	34.353	41.845	37.869	46.252	40.95	55.404	49.826	52.748	23.086	12.914	11.706	22.854	16.898	18.151	-1.26954	5.16379	47.5829	5.27e-12	1.6e-09	-1
ENSRNOT00000081704	ENSRNOG00000054031	LOC102549726	uncharacterized LOC102549726 [Source:RGD Symbol;Acc:7707260]	20	-1	4871264	4873982	lincRNA	1.094	0.982	1.162	0.819	0.873	0.974	0.788	1.424	1.086	0.901	1.288	1.452	0.425	0.275	0.437	0.897	0.596	0.377	-1.15156	-0.0187579	12.3201	0.000448097	0.00841088	-1
ENSRNOT00000076905	ENSRNOG00000051028	AABR07036623.1		12	1	50433686	50433825	lincRNA	5.868	6.927	7.122	5.367	3.745	5.545	4.101	0.804	8.586	7.962	7.546	6.793	3.065	2.028	1.028	3.595	2.513	1.842	-1.35969	2.34476	23.439	1.29e-06	7.79e-05	-1
ENSRNOT00000081902	ENSRNOG00000053067	AABR07035008.1		12	1	3213228	3320181	lincRNA	1.605	2.065	3.173	1.424	1.262	1.461	1.211	2.472	1.757	3.238	3.062	2.197	0.536	0.068	0.26	1.945	1.071	0.662	-1.73617	0.967635	18.6022	1.61e-05	0.000601261	-1
