## Supplementary material for "LincRNAs involved in DCS-induced fear extinction: Shedding light on the transcriptomic dark matter": differentially expressed lincRNAs_FDWvsFSM

### Sheet: Sheet1
transcript_id	ensembl_gene_id	external_gene_name	description	chromosome_name	strand	start_position	end_position	transcript_biotype	FSM_64	FSM_65	FSM_70	FSM_74	FSM_77	FSM_86	FDW_93	FDW_113	FDW_126	FDW_129	FDW_133	FDW_135	FDW.FSM.logFC	FDW.FSM.logCPM	FDW.FSM.LR	FDW.FSM.PValue	FDW.FSM.padj	FDW.FSM.de
ENSRNOT00000091301	ENSRNOG00000060974	AABR07065448.1	ATP-dependent RNA helicase DDX24-like [Source:NCBI gene;Acc:100909476]	6	-1	128996616	129001614	lincRNA	1.672	1.288	1.366	2.517	1.766	0.754	3.814	4.534	5.245	2.695	5.717	4.027	1.50943	1.78795	34.5989	4.05e-09	1.03e-06	1
ENSRNOT00000090454	ENSRNOG00000053841	AABR07029769.1		10	-1	49606563	49622074	lincRNA	0.511	0.356	0.451	0.832	0.597	0.725	1.368	1.573	1.01	0.812	1.535	1.374	1.14472	0.132556	11.3288	0.000763125	0.0105491	1
ENSRNOT00000089898	ENSRNOG00000051553	LOC103690980	neuronal tyrosine-phosphorylated phosphoinositide-3-kinase adapter 1-like [Source:RGD Symbol;Acc:9221578]	1	1	54062186	54063901	lincRNA	0.521	0.485	0.07	0.505	1.356	1.085	1.292	1.237	1.756	1.873	2.06	1.99	1.40059	0.357209	11.8806	0.000567207	0.00861912	1
ENSRNOT00000088428	ENSRNOG00000054016	AABR07030091.1		10	-1	67107927	67128049	lincRNA	0.43	0.316	0.445	0.168	0.555	0.669	1.624	1.18	0.74	1.162	1.79	0.804	1.47894	-0.165939	10.9666	0.000927691	0.0121342	1
ENSRNOT00000088507	ENSRNOG00000055308	AABR07067310.1		9	-1	39501441	39532040	lincRNA	0.292	0.534	0.276	0.643	0.345	0.393	0.608	0.895	1.419	0.979	2.047	1.607	1.61601	-0.215107	15.2649	9.34e-05	0.00243906	1
ENSRNOT00000090119	ENSRNOG00000057520	AABR07072528.2		16	-1	82331249	82332170	lincRNA	2.351	1.885	1.922	2.445	3.204	2.446	5.097	5.219	5.833	4.172	7.649	4.873	1.18103	2.20457	33.8588	5.93e-09	1.42e-06	1
ENSRNOT00000088827	ENSRNOG00000057214	AABR07043510.1		19	-1	28986730	28990676	lincRNA	8.789	6.247	7.327	14.78	14.425	9.335	24.367	21.029	23.715	16.588	25.038	20.33	1.21507	4.26217	39.3409	3.56e-10	1.43e-07	1
ENSRNOT00000091646	ENSRNOG00000060508	AABR07028523.1		17	-1	73323104	73333147	lincRNA	1.046	0.961	0.852	1.627	1.508	0.785	2.948	1.96	2.456	1.6	3.184	2.54	1.11922	1.12403	17.9862	2.23e-05	0.000866353	1
ENSRNOT00000077914	ENSRNOG00000054065	AABR07058976.1		7	1	145727343	145728473	lincRNA	1.265	1.032	0.752	1.173	1.351	0.815	2.219	2.105	2.375	2.149	2.501	2.462	1.11236	0.92007	20.2771	6.7e-06	0.000372964	1
ENSRNOT00000085503	ENSRNOG00000055878	AABR07068447.1		9	1	105807222	105828494	lincRNA	0.694	0.541	0.617	0.766	0.545	0.674	1.796	1.734	1.548	0.763	2.326	1.471	1.32718	0.468023	16.2673	5.5e-05	0.00170281	1
ENSRNOT00000080023	ENSRNOG00000061916	AABR07041724.2		X	-1	137706282	137719875	lincRNA	1.192	0.498	0.877	1.665	0.817	0.876	3.495	3.726	2.866	2.053	5.173	2.1	1.71569	1.53748	33.8123	6.07e-09	1.43e-06	1
ENSRNOT00000082710	ENSRNOG00000054466	AABR07001207.1		1	-1	38814643	38835507	lincRNA	0.243	0.402	0.236	0.643	0.722	0.244	1.879	1.627	2.347	1.036	2.764	1.888	2.26614	0.59389	35.5611	2.47e-09	7e-07	1
ENSRNOT00000072097	ENSRNOG00000045875	AABR07035650.1		12	-1	20808723	20814122	lincRNA	2.798	2.277	9.199	0.643	0.754	0.362	0.547	0.46	0.273	0.478	0.455	0.259	-2.01953	0.585045	10.9652	0.000928379	0.0121346	-1
ENSRNOT00000078497	ENSRNOG00000057107	AABR07048139.1		5	1	64437121	64440711	lincRNA	1.849	2.49	1.454	4.389	3.235	1.993	3.586	4.061	5.131	5.277	6.21	5.223	1.03844	1.78054	15.8968	6.69e-05	0.00194996	1
ENSRNOT00000087599	ENSRNOG00000051552	AABR07012081.1		2	1	184915247	184917462	lincRNA	0.306	0.075	0.37	0.843	0.526	0.636	2.14	1.98	1.703	1.077	3.82	1.848	2.10609	0.684468	28.3259	1.03e-07	1.41e-05	1
ENSRNOT00000077392	ENSRNOG00000054592	AC111831.1		6	-1	8175586	8201898	lincRNA	2.829	1.779	1.726	2.372	3.284	2.464	5.319	5.508	5.584	4.224	6.721	4.589	1.15081	2.21436	33.5423	6.97e-09	1.57e-06	1
ENSRNOT00000081808	ENSRNOG00000055141	AABR07001518.1		1	1	49132368	49134065	lincRNA	0.487	0.356	0.551	0.832	0.479	0.755	1.492	1.632	1.256	1.027	1.537	0.881	1.1757	0.239257	10.8332	0.000996982	0.0127306	1
ENSRNOT00000089237	ENSRNOG00000056620	AABR07006263.1	uncharacterized LOC103690088 [Source:NCBI gene;Acc:103690088]	1	1	227287194	227290294	lincRNA	1.849	0.534	4.161	0.719	0.565	0.302	0.182	0.242	0.409	0.263	0.341	0.207	-1.70697	0.0235477	10.1364	0.00145368	0.0164675	-1
ENSRNOT00000091969	ENSRNOG00000061432	AABR07030914.1		10	-1	109097346	109098945	lincRNA	0.438	0.854	0.175	0.53	0.314	0.513	1.489	1.379	1.255	0.501	1.563	0.544	1.28031	-0.0527061	7.99347	0.00469464	0.0366877	1
ENSRNOT00000082483	ENSRNOG00000055980	AABR07061333.2		4	1	116857657	116877126	lincRNA	0.803	0.569	0.326	1.476	0.471	0.846	1.823	1.307	1.501	1.409	1.933	1.218	1.17379	0.256118	11.7133	0.000620564	0.00915344	1
ENSRNOT00000081586	ENSRNOG00000060990	AABR07000382.1		1	1	11766992	11772215	lincRNA	0.746	0	0.146	1.26	2.201	0.75	2.77	2.61	1.362	1.595	2.557	2.723	1.64346	0.970784	10.5135	0.00118505	0.0143245	1
ENSRNOT00000088675	ENSRNOG00000060733	AABR07004101.2		1	-1	124927202	124930193	lincRNA	1.095	0.711	0.527	0.984	1.476	1.389	1.975	2.348	2.293	1.791	3.24	1.892	1.10933	1.06479	16.9092	3.92e-05	0.00133217	1
ENSRNOT00000086478	ENSRNOG00000058306	AABR07060318.1		4	1	67100280	67104353	lincRNA	0.226	0.26	0.236	0.194	0.262	0.345	1.157	1.054	1.394	0.758	2.37	1.209	2.27973	-0.111658	35.453	2.61e-09	7.21e-07	1
ENSRNOT00000078727	ENSRNOG00000059218	AABR07010592.2		2	-1	142079273	142084877	lincRNA	4.056	3.83	2.927	4.1	4.312	4.227	7.724	8.247	7.653	5.347	11.353	8.359	1.03335	2.81777	31.3687	2.13e-08	3.9e-06	1
ENSRNOT00000082099	ENSRNOG00000061014	AABR07066870.1		9	-1	20328847	20341082	lincRNA	0.389	0.356	0.251	0.757	0.597	0.483	0.912	1.379	0.764	0.764	1.45	1.063	1.17118	-0.0905326	10.1751	0.00142349	0.0162274	1
ENSRNOT00000079589	ENSRNOG00000056649	AABR07007896.1		2	-1	33995882	34007096	lincRNA	0.438	0.498	0.326	0.832	0.817	0.423	1.915	2.347	2.375	0.931	2.815	1.624	1.87173	0.763004	32.6158	1.12e-08	2.28e-06	1
ENSRNOT00000086613	ENSRNOG00000061691	LOC102550455	nuclear prelamin A recognition factor-like [Source:RGD Symbol;Acc:7727783]	10	1	110125109	110128329	lincRNA	0.651	0.967	0.762	1.148	0.799	0.612	1.434	2.16	2.341	1.371	4.67	2.077	1.34109	0.733615	17.6392	2.67e-05	0.00099098	1
ENSRNOT00000084042	ENSRNOG00000057085	AABR07050288.1		5	1	159805145	159808300	lincRNA	0.396	0.186	0.253	0.398	0.406	0.275	1.073	0.503	0.969	0.462	1.007	0.832	1.32477	-0.414682	10.5299	0.00117459	0.0142803	1
ENSRNOT00000084676	ENSRNOG00000055271	AABR07043190.1		19	-1	26352497	26354487	lincRNA	0.638	0.575	0.546	1.696	1.004	0.688	1.88	1.691	2.01	2.192	1.978	2.049	1.36592	0.688566	20.3881	6.32e-06	0.00036064	1
ENSRNOT00000087456	ENSRNOG00000059374	AABR07024457.1		16	-1	447176	511926	lincRNA	0.346	0.038	0.289	0.633	0.563	0.219	1.623	1.293	2.008	0.688	2.083	0.965	2.02108	0.194886	20.0358	7.6e-06	0.000411124	1
ENSRNOT00000080560	ENSRNOG00000059374	AABR07024457.1		16	-1	447176	511926	lincRNA	0.544	0.425	0.368	0.731	0.518	0.456	1.526	1.269	1.48	0.903	1.548	1.223	1.38598	0.215829	18.8643	1.4e-05	0.000637958	1
ENSRNOT00000086821	ENSRNOG00000059338	LOC102549714	uncharacterized LOC102549714 [Source:RGD Symbol;Acc:7644373]	7	1	60282326	60283912	lincRNA	288.13	160.598	798.586	31.028	56.943	16.852	20.605	14.76	19.296	22.025	18.942	22.265	-2.62597	6.26144	20.5649	5.76e-06	0.000335016	-1
ENSRNOT00000090095	ENSRNOG00000059660	AABR07065531.26		6	1	133667975	133676907	lincRNA	19.036	20.138	10.591	52.213	35.784	16.785	57.922	61.987	108.2	84.788	126.814	73.919	1.95422	5.91208	42.8796	5.82e-11	3.98e-08	1
ENSRNOT00000088572	ENSRNOG00000059660	AABR07065531.26		6	1	133667975	133676907	lincRNA	1.082	1.704	1.04	2.464	1.779	0.641	2.525	4.337	5.94	4.081	7.291	4.748	1.78261	1.81207	25.9595	3.49e-07	3.75e-05	1
ENSRNOT00000084136	ENSRNOG00000056265	LOC103689920	uncharacterized LOC103689920 [Source:RGD Symbol;Acc:9221572]	10	-1	35044234	35054225	lincRNA	0.351	0	0	0.993	0	0.463	1.729	2.182	1.968	0.724	1.688	3.601	3.35445	0.587008	23.9154	1.01e-06	9.16e-05	1
ENSRNOT00000079937	ENSRNOG00000059075	AABR07043429.2		19	-1	28316342	28318898	lincRNA	1.533	1.174	1.128	2.422	2.89	1.389	5.174	4.164	4.34	3.152	4.69	3.583	1.33296	1.86506	24.924	5.96e-07	5.89e-05	1
ENSRNOT00000090718	ENSRNOG00000055718	AABR07030180.1		10	-1	74151990	74153997	lincRNA	0.626	1.045	0.674	1.528	1.302	0.922	2.253	1.746	2.133	1.485	2.822	2.173	1.07127	0.805994	14.3556	0.000151331	0.00349177	1
ENSRNOT00000088470	ENSRNOG00000061496	AABR07056730.1		7	1	38667228	38679464	lincRNA	3.491	3.668	3.087	5.759	4.648	4.704	8.196	9.18	9.285	7.347	9.308	8.584	1.06524	2.96883	40.2148	2.28e-10	1.12e-07	1
ENSRNOT00000086667	ENSRNOG00000052398	AABR07042802.1		19	-1	9566512	9567135	lincRNA	11.585	20.966	18.979	4.735	12.824	6.437	4.377	5.131	5.661	8.148	6.571	4.615	-1.09139	3.14797	12.897	0.000329103	0.00610691	-1
ENSRNOT00000088478	ENSRNOG00000059883	LOC100912578	stress-70 protein, mitochondrial-like [Source:RGD Symbol;Acc:6486342]	3	-1	74226407	74229066	lincRNA	1.039	0.665	1.32	1.278	0.409	0.799	3.941	3.687	1.907	2.59	6.268	3.021	1.84247	1.44659	34.8098	3.64e-09	9.33e-07	1
ENSRNOT00000082520	ENSRNOG00000051495	AABR07010986.1		2	-1	156399129	156406032	lincRNA	0.576	0.259	0.118	0.643	0.583	0.281	1.241	0.889	0.9	0.612	1.298	1.437	1.37234	-0.221601	9.35522	0.00222351	0.0219876	1
ENSRNOT00000090639	ENSRNOG00000061569	AABR07002262.2		1	1	70290320	70303080	lincRNA	2.36	0.783	1.228	2.611	2.104	2.023	4.994	4.718	4.776	2.626	6.789	4.38	1.30695	1.96616	25.8606	3.67e-07	3.92e-05	1
ENSRNOT00000093096	ENSRNOG00000062127	AC134224.1		1	-1	221154561	221156910	lincRNA	47.388	36.25	26.219	52.406	41.584	40.228	126.853	130.566	71.481	39.946	145.703	89.605	1.35453	6.48517	46.6816	8.35e-12	8.57e-09	1
ENSRNOT00000081316	ENSRNOG00000059927	AABR07044414.1		20	-1	5213922	5215510	lincRNA	11.142	7.125	14.599	1.33	3.03	1.959	3.015	1.783	1.228	1.424	1.651	0.975	-1.71236	2.22962	12.1382	0.000494001	0.0078761	-1
ENSRNOT00000091737	ENSRNOG00000059225	AABR07020987.1		13	1	50802053	50812305	lincRNA	3.589	2.852	2.67	3.595	3.051	3.329	7.076	6.608	7.161	4.267	8.89	6.352	1.09451	2.68772	37.5838	8.76e-10	3e-07	1
ENSRNOT00000081572	ENSRNOG00000060305	AABR07008462.1	zinc finger protein 862-like [Source:NCBI gene;Acc:102554389]	2	1	59849941	59901109	lincRNA	0.151	0.209	0.403	0.588	0.66	0.331	1.631	0.661	0.813	0.678	0.95	0.694	1.15944	-0.0807649	7.95773	0.00478825	0.0369969	1
ENSRNOT00000092675	ENSRNOG00000062006	AC113785.5		16	1	68980466	68980918	lincRNA	7.91	4.793	5.324	9.313	6.505	6.234	15.608	13.255	12.19	9.997	16.649	14.426	1.0669	3.65109	35.7638	2.23e-09	6.43e-07	1
ENSRNOT00000092869	ENSRNOG00000062155	AC134224.2		1	-1	221151827	221153278	lincRNA	10.047	6.759	4.888	10.141	9.831	8.245	22.337	31.819	15.393	8.62	32.432	22.317	1.42689	4.23382	39.8093	2.8e-10	1.26e-07	1
ENSRNOT00000081965	ENSRNOG00000056359	AABR07035722.1	similar to paired immunoglobin-like type 2 receptor alpha [Source:NCBI gene;Acc:685020]	12	1	21412538	21420169	lincRNA	4.595	1.619	13.765	0.568	1.33	0.274	0.278	0.156	0.236	0.304	0.63	0.42	-2.61906	0.733048	13.3798	0.000254356	0.0050712	-1
ENSRNOT00000081689	ENSRNOG00000055317	AABR07028908.2		10	1	96409	120050	lincRNA	1.274	0.777	0.846	2.621	1.799	1.239	6.766	6.824	6.661	3.746	9.233	5.908	2.33755	2.41471	80.4694	2.95e-19	1.09e-15	1
ENSRNOT00000087972	ENSRNOG00000051677	AABR07060222.1		4	-1	63078150	63084081	lincRNA	0.535	0.285	0.301	0.643	0.628	0.362	1.216	1.379	1.365	0.621	1.535	1.063	1.37804	0.0507664	13.7141	0.000212851	0.00447035	1
ENSRNOT00000081048	ENSRNOG00000058796	AABR07035005.1		12	1	3132607	3135094	lincRNA	0.37	0.391	0.177	1.059	0.785	0.755	2.006	2.033	2.414	1.48	3.024	1.851	1.89742	0.638648	23.6723	1.14e-06	0.000100045	1
ENSRNOT00000088959	ENSRNOG00000057987	AABR07036411.1		12	-1	42387202	42389029	lincRNA	0.461	0.546	0	1.52	0.727	0.692	0.871	1.558	2.309	1.634	4.485	2.122	1.7486	0.405878	9.97924	0.00158315	0.0173911	1
ENSRNOT00000080879	ENSRNOG00000055190	AABR07032393.1		18	-1	63832841	63839026	lincRNA	0.876	1.459	1.153	1.211	1.413	1.208	3.252	2.831	3.111	2.221	3.07	2.359	1.20567	1.23083	27.728	1.4e-07	1.78e-05	1
ENSRNOT00000079701	ENSRNOG00000056389	AABR07044001.3		19	1	52065345	52067331	lincRNA	0.758	0.534	0.602	0.568	1.04	0.544	1.459	1.236	1.747	1.289	1.715	1.43	1.12474	0.260968	12.1385	0.000493923	0.0078761	1
ENSRNOT00000080548	ENSRNOG00000054067	AABR07005837.1		1	-1	202704299	202707503	lincRNA	0.535	0.534	0.301	0.568	0.503	0.302	1.064	1.04	1.037	0.669	1.677	1.011	1.24367	-0.0793029	10.4739	0.00121073	0.0145132	1
ENSRNOT00000084239	ENSRNOG00000054484	AABR07015812.2		14	-1	78393083	78398305	lincRNA	1.119	0.961	0.551	1.741	2.293	1.661	1.124	2.734	4.585	3.367	3.468	3.629	1.23222	1.00969	12.5456	0.000397136	0.00688803	1
ENSRNOT00000084743	ENSRNOG00000052209	AABR07053134.1		3	1	93435740	93437204	lincRNA	0.779	0.605	0.652	0.985	1.194	0.816	1.582	1.915	1.886	1.458	2.334	1.739	1.11742	0.534334	15.0554	0.000104404	0.0026205	1
ENSRNOT00000090171	ENSRNOG00000057941	AABR07036331.2		12	1	38873769	38879161	lincRNA	1.216	1.138	1.028	1.627	1.099	0.936	2.249	2.25	2.675	2.006	3.155	2.359	1.0635	1.2316	19.0108	1.3e-05	0.000611624	1
ENSRNOT00000092949	ENSRNOG00000062158	AC134224.3		1	-1	221158098	221158792	lincRNA	23.086	12.914	11.706	22.854	16.898	18.151	57.561	48.152	29.75	15.52	56.82	32.141	1.22032	5.16379	34.1201	5.18e-09	1.28e-06	1
ENSRNOT00000084263	ENSRNOG00000057822	AABR07044375.2		20	1	3704208	3706631	lincRNA	1.362	2.526	5.389	0.303	0.565	0.302	0.486	0.266	0.191	0.358	0.398	0.207	-1.87319	0.325929	9.8217	0.00172465	0.0184568	-1
ENSRNOT00000081704	ENSRNOG00000054031	LOC102549726	uncharacterized LOC102549726 [Source:RGD Symbol;Acc:7707260]	20	-1	4871264	4873982	lincRNA	0.425	0.275	0.437	0.897	0.596	0.377	0.853	1.138	1.276	0.857	1.412	0.904	1.15757	-0.0187579	10.2216	0.00138807	0.0159641	1
ENSRNOT00000076905	ENSRNOG00000051028	AABR07036623.1		12	1	50433686	50433825	lincRNA	3.065	2.028	1.028	3.595	2.513	1.842	5.896	5.348	5.186	4.847	9.835	4.147	1.25067	2.34476	16.221	5.64e-05	0.0017305	1
ENSRNOT00000081902	ENSRNOG00000053067	AABR07035008.1		12	1	3213228	3320181	lincRNA	0.536	0.068	0.26	1.945	1.071	0.662	2.92	2.655	3.67	1.127	3.513	1.775	2.06476	0.967635	22.2231	2.43e-06	0.000178026	1
ENSRNOT00000088140	ENSRNOG00000061918	AABR07069008.3		8	-1	5159163	5175804	lincRNA	0.837	0.608	0.552	0.52	0.798	0.614	1.41	1.661	2.05	0.833	2.455	1.232	1.28386	0.255496	13.337	0.000260219	0.00513075	1
ENSRNOT00000081706	ENSRNOG00000054594	AC098022.2		7	-1	20103302	20107651	lincRNA	0.292	1.032	0.326	1.249	0.283	0.091	0.942	0.75	2.074	1.695	1.791	0.674	1.6403	0.0647846	9.37297	0.00220208	0.0218576	1
