## Supplementary material for "LincRNAs involved in DCS-induced fear extinction: Shedding light on the transcriptomic dark matter": fear_extinction_mRNAs_opposite

### Sheet: Sheet1
transcript_id	ensembl_gene_id	external_gene_name	description	chromosome_name	strand	start_position	end_position	transcript_biotype	FDW.FSM.logFC	FDW.FSM.PValue	FDW.FSM.padj	FDW.FSM.de	FSM.CS.logFC	FSM.CS.PValue	FSM.CS.padj	FSM.CS.de
ENSRNOT00000086575	ENSRNOG00000047781	Slc25a23	solute carrier family 25 member 23 [Source:RGD Symbol;Acc:1588586]	9	1	9988055	10001962	protein_coding	1.0312	0.00109817	0.0135736	1	-1.06824	0.000212575	0.00475069	-1
ENSRNOT00000074379	ENSRNOG00000056748	AC229945.1		5	-1	79893845	79899054	protein_coding	1.04726	3.86e-08	6.38e-06	1	-1.08431	4.19e-10	6.92e-08	-1
ENSRNOT00000083155	ENSRNOG00000056438	AC112624.1		14	-1	43854108	43855745	protein_coding	1.07869	2.22e-08	4.02e-06	1	-1.0604	1.16e-09	1.65e-07	-1
ENSRNOT00000089290	ENSRNOG00000048982	LOC100912282	calcium-binding and coiled-coil domain-containing protein 1-like [Source:RGD Symbol;Acc:6488185]	7	-1	144307509	144322240	protein_coding	1.33199	6.6e-06	0.000370629	1	-1.51172	3.25e-08	3.23e-06	-1
ENSRNOT00000045521	ENSRNOG00000002145	Tmprss7	transmembrane serine protease 7 [Source:RGD Symbol;Acc:1304655]	11	1	60102121	60138059	protein_coding	1.32526	0.000206083	0.00437294	1	-1.63766	6.84e-07	4.41e-05	-1
ENSRNOT00000081992	ENSRNOG00000024468	Traf3ip1	TRAF3 interacting protein 1 [Source:RGD Symbol;Acc:1309252]	9	1	98621506	98656901	protein_coding	2.93258	6.5e-06	0.000366228	1	-2.53338	2.73e-05	0.000928973	-1
ENSRNOT00000055038	ENSRNOG00000043150	Arfgap1	ADP-ribosylation factor GTPase activating protein 1 [Source:RGD Symbol;Acc:708452]	3	1	176475893	176489925	protein_coding	1.21554	0.00234968	0.0227485	1	-1.51477	3.57e-05	0.00114321	-1
ENSRNOT00000004632	ENSRNOG00000003407	Ptpn14	protein tyrosine phosphatase, non-receptor type 14 [Source:RGD Symbol;Acc:1307885]	13	-1	108696336	108841511	protein_coding	4.54964	0.000878952	0.0116367	1	-3.73025	0.00313912	0.0354412	-1
ENSRNOT00000080257	ENSRNOG00000028730	Lcn12	lipocalin 12 [Source:RGD Symbol;Acc:1589474]	3	-1	2716534	2719513	protein_coding	1.74463	2.06e-05	0.000824597	1	-1.7027	5.77e-06	0.000261524	-1
ENSRNOT00000088725	ENSRNOG00000060618	AABR07027267.1		17	1	21984325	22029884	protein_coding	1.11997	1.63e-14	3.78e-11	1	-1.07289	2.06e-16	2.23e-13	-1
ENSRNOT00000007825	ENSRNOG00000005794	Slc10a1	solute carrier family 10 member 1 [Source:RGD Symbol;Acc:3681]	6	-1	104617730	104631355	protein_coding	2.14422	5.81e-08	9.03e-06	1	-1.81771	5.22e-07	3.5e-05	-1
ENSRNOT00000081395	ENSRNOG00000008124	Ints8	integrator complex subunit 8 [Source:RGD Symbol;Acc:1310592]	5	-1	24445886	24493670	protein_coding	4.036	0.000140898	0.00330467	1	-5.23279	1.42e-06	8.4e-05	-1
ENSRNOT00000070819	ENSRNOG00000018395	Usp40	ubiquitin specific peptidase 40 [Source:RGD Symbol;Acc:1309613]	9	-1	95072112	95143142	protein_coding	2.11486	1.94e-05	0.000791176	1	-2.02774	9.13e-06	0.000379876	-1
ENSRNOT00000003251	ENSRNOG00000002373	Akap1	A-kinase anchoring protein 1 [Source:RGD Symbol;Acc:620826]	10	-1	76151038	76166276	protein_coding	1.42154	0.000787922	0.0107949	1	-1.85645	1.57e-06	9.17e-05	-1
ENSRNOT00000018843	ENSRNOG00000013920	Arhgap26	Rho GTPase activating protein 26 [Source:RGD Symbol;Acc:1310923]	18	-1	31812109	32207801	protein_coding	1.70504	0.00311094	0.027883	1	-1.49959	0.0043133	0.0442543	-1
ENSRNOT00000048768	ENSRNOG00000031408	AC097129.1		4	-1	119574844	119591817	protein_coding	1.0105	0.0059363	0.0430219	1	-1.02725	0.00192194	0.0246334	-1
ENSRNOT00000038556	ENSRNOG00000020295	Plekhn1	pleckstrin homology domain containing N1 [Source:RGD Symbol;Acc:1311019]	5	-1	173646195	173653905	protein_coding	1.57379	1.22e-07	1.62e-05	1	-1.83844	2.21e-11	5.6e-09	-1
ENSRNOT00000008367	ENSRNOG00000038275	Adam4	a disintegrin and metalloprotease domain 4 [Source:RGD Symbol;Acc:621470]	6	-1	105158026	105160470	protein_coding	1.2117	0.000174923	0.00387177	1	-1.27697	1.17e-05	0.000466768	-1
ENSRNOT00000011002	ENSRNOG00000008062	Dqx1	DEAQ box RNA-dependent ATPase 1 [Source:RGD Symbol;Acc:1591766]	4	1	113890509	113899347	protein_coding	1.74425	2.21e-07	2.53e-05	1	-1.82798	3.54e-09	4.46e-07	-1
ENSRNOT00000060459	ENSRNOG00000019986	Pot1	protection of telomeres 1 [Source:RGD Symbol;Acc:1562696]	4	-1	51888634	51946715	protein_coding	1.88854	0.000248363	0.00498398	1	-1.79395	0.000164526	0.00393883	-1
ENSRNOT00000078061	ENSRNOG00000033790	Hnrnpu	heterogeneous nuclear ribonucleoprotein U [Source:RGD Symbol;Acc:620372]	13	-1	96225912	96238572	protein_coding	1.81996	2.35e-13	3.63e-10	1	-1.97511	6.71e-18	1.03e-14	-1
ENSRNOT00000034097	ENSRNOG00000002171	Phldb2	pleckstrin homology like domain, family B, member 2 [Source:MGI Symbol;Acc:MGI:2444981]	11	1	57265732	57481589	protein_coding	1.2402	0.001152	0.0140537	1	-1.19932	0.000568103	0.0101519	-1
ENSRNOT00000079473	ENSRNOG00000020557	Ryr1	ryanodine receptor 1 [Source:RGD Symbol;Acc:1586637]	1	-1	87959712	88066101	protein_coding	1.28041	7.92e-05	0.00217993	1	-1.51333	2.22e-07	1.7e-05	-1
ENSRNOT00000071152	ENSRNOG00000049128	Nktr	natural killer cell triggering receptor [Source:RGD Symbol;Acc:2321593]	8	1	130366775	130393178	protein_coding	1.11142	1.47e-14	3.78e-11	1	-1.08796	4e-17	5.28e-14	-1
ENSRNOT00000055466	ENSRNOG00000021814	Tnfrsf25	TNF receptor superfamily member 25 [Source:RGD Symbol;Acc:1598206]	5	1	169288871	169293137	protein_coding	1.86648	1.32e-07	1.73e-05	1	-1.65558	3.42e-07	2.47e-05	-1
ENSRNOT00000072094	ENSRNOG00000050265	AABR07040936.1		X	1	115208863	115222228	protein_coding	1.26032	4.89e-08	7.78e-06	1	-1.09217	1.57e-07	1.25e-05	-1
ENSRNOT00000085126	ENSRNOG00000010765	Vcl	vinculin [Source:RGD Symbol;Acc:1311217]	15	-1	3455211	3544702	protein_coding	1.94951	5.44e-10	2.09e-07	1	-1.81174	2.56e-10	4.59e-08	-1
ENSRNOT00000005687	ENSRNOG00000004049	Baiap2	BAI1-associated protein 2 [Source:RGD Symbol;Acc:619814]	10	1	109107389	109187115	protein_coding	1.17504	7.57e-09	1.65e-06	1	-1.07967	9.89e-10	1.44e-07	-1
ENSRNOT00000040759	ENSRNOG00000013147	Cacna1d	calcium voltage-gated channel subunit alpha1 D [Source:RGD Symbol;Acc:70973]	16	-1	6112150	6405117	protein_coding	1.13013	2.58e-05	0.000972538	1	-1.14111	4.15e-06	0.000200462	-1
ENSRNOT00000058589	ENSRNOG00000026962	Osbpl8	oxysterol binding protein-like 8 [Source:RGD Symbol;Acc:1561474]	7	1	53878610	54027892	protein_coding	1.51281	0.000491306	0.0078761	1	-1.5613	9.79e-05	0.00262724	-1
ENSRNOT00000080222	ENSRNOG00000009997	Erap1	endoplasmic reticulum aminopeptidase 1 [Source:RGD Symbol;Acc:708542]	2	1	1410934	1449733	protein_coding	4.5445	1.56e-06	0.000128627	1	-4.44099	1.13e-06	6.93e-05	-1
ENSRNOT00000058667	ENSRNOG00000013446	Nif3l1	NGG1 interacting factor 3 like 1 [Source:RGD Symbol;Acc:1310329]	9	1	65331290	65349141	protein_coding	1.50222	0.000215475	0.00448975	1	-1.43068	0.000107728	0.00284028	-1
ENSRNOT00000075010	ENSRNOG00000052559	AABR07037395.2		X	1	19854836	19855909	protein_coding	1.20361	0.00050744	0.00804795	1	-1.02824	0.00101856	0.0155532	-1
ENSRNOT00000065983	ENSRNOG00000016249	Cep85	centrosomal protein 85 [Source:RGD Symbol;Acc:1311520]	5	-1	152359700	152406518	protein_coding	1.36187	8e-06	0.000418815	1	-1.51217	6.69e-08	5.97e-06	-1
ENSRNOT00000089083	ENSRNOG00000061317	AABR07011733.1		2	-1	167606660	167607919	protein_coding	1.52169	3.33e-06	0.000224114	1	-1.47666	8.58e-07	5.43e-05	-1
ENSRNOT00000032077	ENSRNOG00000010397	Agbl3	ATP/GTP binding protein-like 3 [Source:RGD Symbol;Acc:1561995]	4	1	62299044	62376533	protein_coding	1.31103	1.97e-06	0.000153988	1	-1.47355	4.44e-09	5.43e-07	-1
ENSRNOT00000078372	ENSRNOG00000010999	Cep295	centrosomal protein 295 [Source:RGD Symbol;Acc:1311723]	8	-1	13871213	13909188	protein_coding	1.86803	4.83e-06	0.000298618	1	-1.72817	4.35e-06	0.000209204	-1
ENSRNOT00000029634	ENSRNOG00000010999	Cep295	centrosomal protein 295 [Source:RGD Symbol;Acc:1311723]	8	-1	13871213	13909188	protein_coding	1.51923	3.31e-10	1.36e-07	1	-1.74441	5.69e-15	3.76e-12	-1
ENSRNOT00000075681	ENSRNOG00000002632	Naca	nascent polypeptide associated complex subunit alpha [Source:RGD Symbol;Acc:1308642]	7	1	2458264	2470674	protein_coding	1.40741	1.09e-10	6.3e-08	1	-1.45407	6.63e-14	3.52e-11	-1
ENSRNOT00000079921	ENSRNOG00000055533	AABR07030435.1		10	-1	85433236	85435016	protein_coding	1.88768	1.04e-05	0.000514577	1	-1.93596	8.76e-07	5.52e-05	-1
ENSRNOT00000067162	ENSRNOG00000052080	Camk2b	calcium/calmodulin-dependent protein kinase II beta [Source:RGD Symbol;Acc:2262]	14	-1	86208901	86297652	protein_coding	1.05808	0.000920584	0.0120668	1	-1.15657	5.85e-05	0.00175229	-1
ENSRNOT00000068525	ENSRNOG00000023627	Cfap74	cilia and flagella associated protein 74 [Source:RGD Symbol;Acc:2324110]	5	1	172825072	172858053	protein_coding	1.21383	8.22e-05	0.00223362	1	-1.1538	3.49e-05	0.00112662	-1
ENSRNOT00000077936	ENSRNOG00000000593	Rev3l	REV3 like, DNA directed polymerase zeta catalytic subunit [Source:RGD Symbol;Acc:1307087]	20	1	44803666	44961382	protein_coding	2.38991	1.95e-06	0.000153532	1	-2.05753	8.88e-06	0.00037131	-1
ENSRNOT00000080600	ENSRNOG00000014059	Odf2l	outer dense fiber of sperm tails 2-like [Source:RGD Symbol;Acc:1593831]	2	1	250995517	251048566	protein_coding	3.04492	1.51e-05	0.000663906	1	-3.08392	3.91e-06	0.00019137	-1
ENSRNOT00000079157	ENSRNOG00000055486	AABR07025316.1		16	1	33373423	33376382	protein_coding	1.30268	1.36e-05	0.000628561	1	-1.24745	4.71e-06	0.000222582	-1
ENSRNOT00000019210	ENSRNOG00000014143	Col24a1	collagen type XXIV alpha 1 chain [Source:RGD Symbol;Acc:1565539]	2	1	251200686	251434932	protein_coding	1.69169	0.000405056	0.0069965	1	-2.36916	9.41e-08	8.21e-06	-1
ENSRNOT00000051362	ENSRNOG00000031092	Rock1	Rho-associated coiled-coil containing protein kinase 1 [Source:RGD Symbol;Acc:620424]	18	-1	1273453	1390190	protein_coding	1.47103	4.3e-08	7.03e-06	1	-1.26041	2.59e-07	1.92e-05	-1
ENSRNOT00000046749	ENSRNOG00000029253	LOC690435	hypothetical protein LOC690435 [Source:RGD Symbol;Acc:1596073]	6	-1	128093472	128117579	protein_coding	1.18374	0.00139133	0.0159917	1	-1.18995	0.000362575	0.00719111	-1
ENSRNOT00000084782	ENSRNOG00000013520	Mat2a	methionine adenosyltransferase 2A [Source:RGD Symbol;Acc:619985]	4	-1	100296075	100303080	protein_coding	1.15076	1.91e-08	3.6e-06	1	-1.22721	2.96e-11	7.15e-09	-1
ENSRNOT00000033897	ENSRNOG00000010478	LOC500712	Ab1-233 [Source:RGD Symbol;Acc:1562479]	6	1	127941526	128080889	protein_coding	1.01898	4.64e-07	4.79e-05	1	-1.14051	4.45e-10	7.29e-08	-1
ENSRNOT00000083296	ENSRNOG00000001269	Ppp1cc	protein phosphatase 1 catalytic subunit gamma [Source:RGD Symbol;Acc:3377]	12	-1	39864295	39882030	protein_coding	1.43738	0.000699742	0.00999771	1	-1.53214	9.74e-05	0.00261688	-1
ENSRNOT00000074497	ENSRNOG00000047739	Npff	neuropeptide FF-amide peptide precursor [Source:RGD Symbol;Acc:62033]	7	-1	144127085	144127873	protein_coding	1.22566	0.00244243	0.0234499	1	-1.15936	0.00137949	0.019522	-1
ENSRNOT00000011393	ENSRNOG00000008475	Fut9	fucosyltransferase 9 [Source:RGD Symbol;Acc:619955]	5	-1	40032855	40237591	protein_coding	-1.89435	6.72e-08	1.01e-05	-1	1.39754	2.11e-07	1.64e-05	1
ENSRNOT00000048141	ENSRNOG00000010050	Stard9	StAR-related lipid transfer domain containing 9 [Source:RGD Symbol;Acc:1593360]	3	1	112428395	112659140	protein_coding	1.04485	5.16e-11	3.67e-08	1	-1.26052	1.06e-18	2.45e-15	-1
ENSRNOT00000080853	ENSRNOG00000001126	Fbxw8	F-box and WD repeat domain containing 8 [Source:RGD Symbol;Acc:1306032]	12	1	44046217	44138138	protein_coding	1.0522	0.000194645	0.0041977	1	-1.03868	4.39e-05	0.00136897	-1
ENSRNOT00000048214	ENSRNOG00000014154	Ilf2	interleukin enhancer binding factor 2 [Source:RGD Symbol;Acc:1305734]	2	1	189857587	189877743	protein_coding	1.35593	0.00191874	0.0199338	1	-1.30661	0.000992197	0.0152817	-1
ENSRNOT00000000593	ENSRNOG00000000500	Scube3	signal peptide, CUB domain and EGF like domain containing 3 [Source:RGD Symbol;Acc:1304880]	20	1	7718282	7746331	protein_coding	1.31464	2.03e-05	0.000819298	1	-1.38569	9.51e-07	5.96e-05	-1
ENSRNOT00000079215	ENSRNOG00000059865	Dnah12	dynein, axonemal, heavy chain 12 [Source:RGD Symbol;Acc:619990]	16	1	2379480	2534131	protein_coding	1.17814	7.39e-05	0.00208778	1	-2.46702	2.67e-18	5.49e-15	-1
ENSRNOT00000017054	ENSRNOG00000012658	Pdlim3	PDZ and LIM domain 3 [Source:RGD Symbol;Acc:620427]	16	-1	49543142	49574390	protein_coding	1.10183	0.00721696	0.0490382	1	-1.14107	0.00182534	0.0237242	-1
ENSRNOT00000087220	ENSRNOG00000000414	Cep85l	centrosomal protein 85-like [Source:RGD Symbol;Acc:2319745]	20	-1	34575950	34684418	protein_coding	6.50227	3.46e-06	0.000230046	1	-7.3378	1.61e-07	1.28e-05	-1
ENSRNOT00000089156	ENSRNOG00000052778	AABR07024381.1		KL568473.1	1	262378	305383	protein_coding	1.06784	7.43e-05	0.00209192	1	-1.15319	3.24e-06	0.000166497	-1
ENSRNOT00000056179	ENSRNOG00000021795	Fam227a	family with sequence similarity 227, member A [Source:RGD Symbol;Acc:1305939]	7	-1	120846330	120882392	protein_coding	1.76349	1.2e-08	2.37e-06	1	-1.91476	2.25e-11	5.63e-09	-1
ENSRNOT00000067866	ENSRNOG00000003590	Tom1l2	target of myb1 like 2 membrane trafficking protein [Source:RGD Symbol;Acc:1306728]	10	-1	46602231	46720910	protein_coding	1.72581	2.5e-09	7e-07	1	-1.3974	9.58e-08	8.32e-06	-1
ENSRNOT00000013193	ENSRNOG00000009906	Slfnl1	schlafen-like 1 [Source:RGD Symbol;Acc:1564075]	5	1	139468546	139473017	protein_coding	1.01033	9.06e-05	0.0023895	1	-1.0273	9.75e-06	0.000403755	-1
ENSRNOT00000092093	ENSRNOG00000055433	Trim46	tripartite motif-containing 46 [Source:RGD Symbol;Acc:1305993]	2	-1	188548644	188561360	protein_coding	1.42597	0.00266812	0.0249809	1	-1.57123	0.000336249	0.00682918	-1
ENSRNOT00000020197	ENSRNOG00000014964	Hp	haptoglobin [Source:RGD Symbol;Acc:2825]	19	1	42097995	42100804	protein_coding	1.30337	7.54e-05	0.00210775	1	-1.34849	8.67e-06	0.000364123	-1
ENSRNOT00000082586	ENSRNOG00000022694	Plekhg5	pleckstrin homology and RhoGEF domain containing G5 [Source:RGD Symbol;Acc:1303132]	5	1	169244778	169288309	protein_coding	1.38413	0.00134418	0.015664	1	-1.7718	1.29e-05	0.000509564	-1
ENSRNOT00000013370	ENSRNOG00000009950	Msantd2	Myb/SANT-like DNA-binding domain containing 2 [Source:MGI Symbol;Acc:MGI:2384579]	8	1	39960542	39993630	protein_coding	1.01089	7.73e-10	2.75e-07	1	-1.03933	9.7e-13	3.73e-10	-1
ENSRNOT00000072230	ENSRNOG00000049862	Rnf157	ring finger protein 157 [Source:RGD Symbol;Acc:1591154]	10	-1	105293490	105368242	protein_coding	2.85874	2.06e-09	6.05e-07	1	-1.90886	1.09e-05	0.000440768	-1
ENSRNOT00000078960	ENSRNOG00000054891	Cnot6	CCR4-NOT transcription complex, subunit 6 [Source:RGD Symbol;Acc:1310783]	10	-1	35146337	35187416	protein_coding	7.57908	1e-10	6.3e-08	1	-7.91214	6.13e-12	1.8e-09	-1
ENSRNOT00000010178	ENSRNOG00000007632	Mss51	MSS51 mitochondrial translational activator [Source:RGD Symbol;Acc:1309408]	15	1	4240203	4252072	protein_coding	1.85622	8.07e-13	1.07e-09	1	-1.96681	1.35e-16	1.55e-13	-1
ENSRNOT00000089912	ENSRNOG00000019550	Slc11a2	solute carrier family 11 member 2 [Source:RGD Symbol;Acc:3684]	7	-1	142025815	142063212	protein_coding	1.26153	0.00733269	0.0495833	1	-1.27638	0.00238408	0.0291226	-1
ENSRNOT00000078099	ENSRNOG00000052036	AC127076.1		5	-1	4926731	4927570	protein_coding	1.5535	2.65e-08	4.67e-06	1	-1.72154	1.87e-11	4.8e-09	-1
ENSRNOT00000016208	ENSRNOG00000012141	Xrcc3	X-ray repair cross complementing 3 [Source:RGD Symbol;Acc:1306849]	6	-1	136371555	136379348	protein_coding	1.20328	9.49e-05	0.00246486	1	-1.64996	3.12e-09	4.01e-07	-1
ENSRNOT00000005583	ENSRNOG00000004171	Dnah9	dynein, axonemal, heavy chain 9 [Source:RGD Symbol;Acc:621799]	10	-1	52351192	52710862	protein_coding	1.69963	6.17e-09	1.43e-06	1	-1.58529	4.5e-09	5.48e-07	-1
ENSRNOT00000003870	ENSRNOG00000002882	Zcchc2	zinc finger CCHC-type containing 2 [Source:RGD Symbol;Acc:1310626]	13	1	25966428	26013338	protein_coding	9.05646	2.96e-45	5.48e-41	1	-9.15297	8.75e-49	1.62e-44	-1
ENSRNOT00000080110	ENSRNOG00000046662	Ints6l	integrator complex subunit 6 like [Source:MGI Symbol;Acc:MGI:2442593]	X	1	158835811	158886220	protein_coding	1.05741	2.14e-07	2.5e-05	1	-1.01025	3.63e-08	3.55e-06	-1
ENSRNOT00000001550	ENSRNOG00000022044	Cabp4	calcium binding protein 4 [Source:RGD Symbol;Acc:1306083]	1	-1	219383452	219388009	protein_coding	1.436	8.09e-06	0.000422467	1	-1.42514	1.14e-06	6.96e-05	-1
ENSRNOT00000064289	ENSRNOG00000043215	Rtbdn	retbindin [Source:RGD Symbol;Acc:1308534]	19	1	26066127	26073194	protein_coding	2.0316	0.00045135	0.00744144	1	-1.89747	0.000360505	0.00719111	-1
ENSRNOT00000087033	ENSRNOG00000005387	Rbm3	RNA binding motif protein 3 [Source:RGD Symbol;Acc:620145]	X	1	15098904	15102340	protein_coding	1.23439	9.97e-08	1.39e-05	1	-1.68252	3.12e-15	2.51e-12	-1
ENSRNOT00000083831	ENSRNOG00000018818	Txnl1	thioredoxin-like 1 [Source:RGD Symbol;Acc:621717]	18	-1	59059375	59086256	protein_coding	1.2795	0.00171919	0.0184369	1	-1.19969	0.00119529	0.0175287	-1
ENSRNOT00000084038	ENSRNOG00000054780	AC132740.1		8	-1	77978304	77979785	protein_coding	1.11653	9.48e-07	8.76e-05	1	-1.06822	2.19e-07	1.68e-05	-1
ENSRNOT00000082806	ENSRNOG00000058785	LOC103692170	coiled-coil domain-containing protein 142 [Source:RGD Symbol;Acc:9266814]	4	1	114800900	114807204	protein_coding	1.27497	1.36e-08	2.63e-06	1	-1.54473	1.08e-13	5.38e-11	-1
ENSRNOT00000086344	ENSRNOG00000014616	Iars	isoleucyl-tRNA synthetase [Source:RGD Symbol;Acc:621022]	17	-1	15355529	15402649	protein_coding	9.86066	2.84e-29	2.63e-25	1	-9.11895	1.69e-26	1.56e-22	-1
ENSRNOT00000080442	ENSRNOG00000047651	LOC103690160	SH3 and multiple ankyrin repeat domains protein 2-like [Source:RGD Symbol;Acc:9143352]	1	1	215214853	215241723	protein_coding	7.67653	1.63e-05	0.000697321	1	-6.03162	0.000222698	0.00492922	-1
ENSRNOT00000064572	ENSRNOG00000001404	Agfg2	ArfGAP with FG repeats 2 [Source:RGD Symbol;Acc:1306590]	12	1	22082057	22118220	protein_coding	6.33909	0.00115932	0.0141336	1	-5.57199	0.00242458	0.0294036	-1
ENSRNOT00000057814	ENSRNOG00000038002	Ccdc62	coiled-coil domain containing 62 [Source:RGD Symbol;Acc:1586391]	12	-1	38057556	38093050	protein_coding	1.28454	2.46e-08	4.42e-06	1	-1.32361	1.19e-10	2.36e-08	-1
ENSRNOT00000047964	ENSRNOG00000026432	Syt7	synaptotagmin 7 [Source:RGD Symbol;Acc:62013]	1	1	226435979	226493377	protein_coding	2.2274	1.57e-06	0.000128957	1	-2.75677	3.79e-10	6.43e-08	-1
ENSRNOT00000089750	ENSRNOG00000015840	Hsd17b4	hydroxysteroid (17-beta) dehydrogenase 4 [Source:RGD Symbol;Acc:621806]	18	1	44810388	44897640	protein_coding	1.78668	0.00386446	0.0322451	1	-2.11176	0.000281144	0.00594521	-1
ENSRNOT00000075527	ENSRNOG00000050573	Tgfbr3l	transforming growth factor, beta receptor III-like [Source:MGI Symbol;Acc:MGI:3833469]	12	-1	2542612	2545740	protein_coding	1.02471	0.00152008	0.0169446	1	-1.35141	4.14e-06	0.000200462	-1
ENSRNOT00000067281	ENSRNOG00000008237	Unc13b	unc-13 homolog B [Source:RGD Symbol;Acc:619723]	5	1	58505500	58715576	protein_coding	2.06962	2.21e-10	1.12e-07	1	-1.83741	9.16e-10	1.39e-07	-1
ENSRNOT00000007721	ENSRNOG00000005299	Kif5a	kinesin family member 5A [Source:RGD Symbol;Acc:1303035]	7	-1	70513343	70556827	protein_coding	1.28746	4.45e-06	0.000278984	1	-1.60038	7.76e-10	1.19e-07	-1
ENSRNOT00000010333	ENSRNOG00000007657	Col27a1	collagen type XXVII alpha 1 chain [Source:RGD Symbol;Acc:735115]	5	1	79055521	79170765	protein_coding	1.53916	4.99e-13	7.09e-10	1	-1.50411	2.76e-15	2.32e-12	-1
ENSRNOT00000082226	ENSRNOG00000059805	AABR07007839.1		2	1	30094421	30095423	protein_coding	1.88709	5.68e-06	0.000331975	1	-1.8562	1.04e-06	6.5e-05	-1
ENSRNOT00000085568	ENSRNOG00000001769	Tnk2	tyrosine kinase, non-receptor, 2 [Source:RGD Symbol;Acc:1305957]	11	-1	71348717	71387992	protein_coding	2.78193	0.000144362	0.00337734	1	-2.36106	0.000437755	0.00828953	-1
ENSRNOT00000085164	ENSRNOG00000051606	AABR07009106.1	zinc finger protein 457-like [Source:NCBI gene;Acc:100360380]	2	1	86891092	87038833	protein_coding	1.21737	0.00619099	0.0441613	1	-1.19657	0.0028975	0.033428	-1
ENSRNOT00000081067	ENSRNOG00000053200	AABR07068161.1	dedicator of cytokinesis 10 [Source:NCBI gene;Acc:301556]	9	-1	86312501	86571870	protein_coding	1.93378	5.92e-05	0.0017727	1	-1.96998	1.05e-05	0.000428604	-1
ENSRNOT00000017658	ENSRNOG00000022704	Esyt3	extended synaptotagmin 3 [Source:RGD Symbol;Acc:1561304]	8	-1	107555277	107602263	protein_coding	1.20183	1.4e-05	0.000637958	1	-1.10589	1.17e-05	0.000466768	-1
ENSRNOT00000086890	ENSRNOG00000053084	Fuz	fuzzy planar cell polarity protein [Source:RGD Symbol;Acc:1310608]	1	1	100891866	100896807	protein_coding	1.70062	0.000234083	0.00478047	1	-1.59751	0.000181147	0.00422721	-1
ENSRNOT00000082184	ENSRNOG00000017309	Rsrp1	arginine and serine rich protein 1 [Source:RGD Symbol;Acc:1359529]	5	1	153260930	153264669	protein_coding	1.24303	8.75e-08	1.24e-05	1	-1.43372	1.69e-11	4.41e-09	-1
ENSRNOT00000046456	ENSRNOG00000004711	Mta1	metastasis associated 1 [Source:RGD Symbol;Acc:621018]	6	1	137924293	137950075	protein_coding	2.30012	0.00485654	0.0373683	1	-2.44957	0.00146897	0.0202155	-1
ENSRNOT00000057601	ENSRNOG00000004207	Eml5	EMAP like 5 [Source:RGD Symbol;Acc:1303275]	6	-1	122770055	122897997	protein_coding	1.05659	6e-06	0.000345261	1	-1.08772	3.54e-07	2.53e-05	-1
ENSRNOT00000039917	ENSRNOG00000031032	Hmgn3	high mobility group nucleosomal binding domain 3 [Source:RGD Symbol;Acc:1359106]	8	-1	90628209	90664554	protein_coding	1.18345	0.000654983	0.00949683	1	-1.29805	4.23e-05	0.00133	-1
ENSRNOT00000086349	ENSRNOG00000013123	Scube2	signal peptide, CUB domain and EGF like domain containing 2 [Source:RGD Symbol;Acc:1563998]	1	-1	174428699	174495258	protein_coding	2.73767	5.47e-05	0.00169927	1	-2.62144	4.01e-05	0.001267	-1
ENSRNOT00000090015	ENSRNOG00000056187	AC132752.1		20	1	47779056	47780154	protein_coding	1.07379	5.62e-08	8.8e-06	1	-1.10485	3.84e-10	6.45e-08	-1
ENSRNOT00000003428	ENSRNOG00000002538	Epb41l5	erythrocyte membrane protein band 4.1 like 5 [Source:RGD Symbol;Acc:1311366]	13	-1	35580098	35668968	protein_coding	1.38473	0.000975959	0.0125818	1	-1.22002	0.00138743	0.0195595	-1
ENSRNOT00000090439	ENSRNOG00000012803	Wdr61	WD repeat domain 61 [Source:RGD Symbol;Acc:1308228]	8	-1	59296346	59313574	protein_coding	1.98522	0.000185587	0.00404484	1	-1.9777	5.56e-05	0.00167027	-1
ENSRNOT00000024624	ENSRNOG00000018179	Glt8d1	glycosyltransferase 8 domain containing 1 [Source:RGD Symbol;Acc:1359293]	16	1	7082450	7097401	protein_coding	2.70794	6.05e-07	5.94e-05	1	-2.43351	1.71e-06	9.74e-05	-1
ENSRNOT00000075300	ENSRNOG00000047748	AABR07038567.1		X	1	55331389	55333042	protein_coding	1.19746	2.59e-10	1.23e-07	1	-1.18919	6.04e-12	1.8e-09	-1
ENSRNOT00000001552	ENSRNOG00000001173	Cabp1	calcium binding protein 1 [Source:RGD Symbol;Acc:620385]	12	1	47179664	47209784	protein_coding	1.69189	1.29e-08	2.5e-06	1	-1.01301	0.000146037	0.00357964	-1
ENSRNOT00000075481	ENSRNOG00000048904	AABR07004232.1		1	-1	131584306	131585731	protein_coding	1.39841	0.00286962	0.0262686	1	-1.55033	0.000295628	0.00617379	-1
ENSRNOT00000042100	ENSRNOG00000008810	Nsmf	NMDA receptor synaptonuclear signaling and neuronal migration factor [Source:RGD Symbol;Acc:619819]	3	1	2262253	2270995	protein_coding	1.29277	2.84e-09	7.65e-07	1	-1.178	2.66e-09	3.52e-07	-1
ENSRNOT00000061303	ENSRNOG00000008810	Nsmf	NMDA receptor synaptonuclear signaling and neuronal migration factor [Source:RGD Symbol;Acc:619819]	3	1	2262253	2270995	protein_coding	1.38637	3.3e-05	0.00117076	1	-1.40902	4.13e-06	0.000200462	-1
ENSRNOT00000055200	ENSRNOG00000036802	Snhg11	small nucleolar RNA host gene 11 [Source:RGD Symbol;Acc:1563912]	3	1	154863072	154869460	protein_coding	1.25563	1.47e-08	2.8e-06	1	-1.02142	3.12e-07	2.27e-05	-1
ENSRNOT00000013777	ENSRNOG00000010268	Vom2r44	vomeronasal 2 receptor 44 [Source:RGD Symbol;Acc:708515]	2	1	154604832	154639158	protein_coding	1.99797	2.69e-10	1.25e-07	1	-1.59083	3.69e-08	3.57e-06	-1
ENSRNOT00000019545	ENSRNOG00000049336	Lime1	Lck interacting transmembrane adaptor 1 [Source:RGD Symbol;Acc:1562795]	3	1	176882027	176884350	protein_coding	1.0585	3.67e-08	6.1e-06	1	-1.05938	1.14e-09	1.63e-07	-1
ENSRNOT00000083578	ENSRNOG00000047768	Lamb2	laminin subunit beta 2 [Source:RGD Symbol;Acc:2988]	8	1	117268337	117280517	protein_coding	1.58582	0.000291782	0.00557676	1	-1.77703	1.34e-05	0.000522165	-1
ENSRNOT00000078161	ENSRNOG00000010921	Taf1d	TATA-box binding protein associated factor, RNA polymerase I subunit D [Source:RGD Symbol;Acc:1309627]	8	1	13861459	13871354	protein_coding	1.08812	0.000107795	0.002685	1	-1.41151	3e-08	3.04e-06	-1
ENSRNOT00000014605	ENSRNOG00000010921	Taf1d	TATA-box binding protein associated factor, RNA polymerase I subunit D [Source:RGD Symbol;Acc:1309627]	8	1	13861459	13871354	protein_coding	1.08811	0.000107727	0.002685	1	-1.41148	2.99e-08	3.04e-06	-1
ENSRNOT00000082518	ENSRNOG00000054140	Myl6	myosin light chain 6 [Source:RGD Symbol;Acc:1589019]	7	-1	2906137	2909179	protein_coding	1.66728	1.42e-10	7.71e-08	1	-1.72459	7.89e-13	3.17e-10	-1
ENSRNOT00000065419	ENSRNOG00000009000	Foxj2	forkhead box J2 [Source:RGD Symbol;Acc:1565101]	4	1	155653718	155679793	protein_coding	4.9713	0.00135293	0.0157067	1	-5.70285	0.000244444	0.00534653	-1
ENSRNOT00000075106	ENSRNOG00000048948	AABR07067082.1		9	-1	29584375	29585448	protein_coding	1.20389	2.34e-06	0.000174057	1	-1.3596	4.92e-09	5.87e-07	-1
ENSRNOT00000042903	ENSRNOG00000034037	Zfp266	zinc finger protein 266 [Source:RGD Symbol;Acc:1308643]	8	-1	21511839	21523540	protein_coding	2.23114	3.08e-06	0.000211743	1	-1.74819	5.94e-05	0.00177218	-1
ENSRNOT00000066864	ENSRNOG00000010042	Wdfy2	WD repeat and FYVE domain containing 2 [Source:RGD Symbol;Acc:1307337]	15	1	46008613	46134064	protein_coding	2.8671	0.00274646	0.0254611	1	-4.02328	2.48e-05	0.000863129	-1
ENSRNOT00000025338	ENSRNOG00000018642	Leng8	leukocyte receptor cluster member 8 [Source:RGD Symbol;Acc:1306180]	1	-1	73722088	73733788	protein_coding	1.2479	2.53e-11	2.04e-08	1	-1.51605	3.37e-19	8.91e-16	-1
ENSRNOT00000086792	ENSRNOG00000006103	Tbc1d31	TBC1 domain family, member 31 [Source:RGD Symbol;Acc:1587370]	7	1	97760134	97839668	protein_coding	6.7817	0.000101772	0.00257312	1	-6.99871	4.87e-05	0.00149158	-1
ENSRNOT00000034019	ENSRNOG00000024789	LOC499219	hypothetical protein LOC499219 [Source:RGD Symbol;Acc:1565298]	1	1	169145445	169152035	protein_coding	1.12879	6.15e-11	4.06e-08	1	-1.09956	1.54e-12	5.49e-10	-1
ENSRNOT00000083564	ENSRNOG00000059963	AABR07070416.3		8	-1	69505635	69508024	protein_coding	1.26557	2.88e-08	4.98e-06	1	-1.13608	3.68e-08	3.57e-06	-1
ENSRNOT00000092002	ENSRNOG00000000340	Rtraf	RNA transcription, translation and transport factor [Source:RGD Symbol;Acc:1304704]	15	1	4882947	4893919	protein_coding	1.61093	0.000181453	0.00396878	1	-1.56615	6.58e-05	0.00192004	-1
ENSRNOT00000091550	ENSRNOG00000061874	AABR07047036.1		5	1	16463597	16464861	protein_coding	1.78673	4.09e-11	3.15e-08	1	-1.60343	6e-11	1.28e-08	-1
ENSRNOT00000079941	ENSRNOG00000052360	LOC103694879	glutathione S-transferase theta-2-like [Source:RGD Symbol;Acc:9196693]	KL568423.1	1	501	1430	protein_coding	1.34454	0.000594267	0.00889332	1	-1.94144	1.13e-07	9.52e-06	-1
ENSRNOT00000082286	ENSRNOG00000051077	Brms1l	BRMS1 like transcriptional repressor [Source:RGD Symbol;Acc:1306006]	6	1	76675437	76753950	protein_coding	3.989	0.000192445	0.00415995	1	-4.35684	3.13e-05	0.00104232	-1
ENSRNOT00000007190	ENSRNOG00000005243	Pop1	POP1 homolog, ribonuclease P/MRP subunit [Source:RGD Symbol;Acc:1308609]	7	1	73270455	73298239	protein_coding	5.69706	4.65e-14	9.55e-11	1	-5.75077	4.43e-15	3.27e-12	-1
ENSRNOT00000074035	ENSRNOG00000047123	Tstd1	thiosulfate sulfurtransferase like domain containing 1 [Source:RGD Symbol;Acc:2323815]	13	1	89805962	89807243	protein_coding	1.82179	1.56e-07	1.91e-05	1	-1.66606	1.5e-07	1.2e-05	-1
ENSRNOT00000081173	ENSRNOG00000015903	Add2	adducin 2 [Source:RGD Symbol;Acc:2042]	4	1	117743710	117882464	protein_coding	1.21673	3.39e-06	0.000226411	1	-1.10636	3.13e-06	0.000163294	-1
ENSRNOT00000003886	ENSRNOG00000002852	Myo19	myosin XIX [Source:RGD Symbol;Acc:1559961]	10	1	72197977	72227462	protein_coding	1.17438	6.15e-09	1.43e-06	1	-1.02665	1.65e-08	1.76e-06	-1
ENSRNOT00000029055	ENSRNOG00000022155	RGD1560289	similar to chromosome 3 open reading frame 20 [Source:RGD Symbol;Acc:1560289]	4	1	123801174	123837662	protein_coding	1.49899	8.22e-09	1.77e-06	1	-1.64064	3.38e-12	1.11e-09	-1
ENSRNOT00000072715	ENSRNOG00000050382	AABR07043861.1		19	-1	44599971	44601401	protein_coding	1.3458	0.000648977	0.00943697	1	-1.46608	4.39e-05	0.00136897	-1
ENSRNOT00000067309	ENSRNOG00000009661	Tgds	TDP-glucose 4,6-dehydratase [Source:RGD Symbol;Acc:1306544]	15	-1	103319268	103340240	protein_coding	1.31396	0.000738497	0.0103233	1	-1.3624	0.000126064	0.00318293	-1
ENSRNOT00000081940	ENSRNOG00000017941	Optn	optineurin [Source:RGD Symbol;Acc:628886]	17	1	77167740	77218389	protein_coding	1.44344	0.00428069	0.0344192	1	-1.62235	0.000452718	0.00846876	-1
ENSRNOT00000044737	ENSRNOG00000030665	LOC498414	LRRGT00197 [Source:RGD Symbol;Acc:1563337]	14	-1	90822951	90864917	protein_coding	1.10279	5.53e-10	2.09e-07	1	-1.0957	1.2e-11	3.16e-09	-1
ENSRNOT00000056743	ENSRNOG00000037486	AABR07065897.1		6	1	144071914	144073584	protein_coding	1.42839	4.05e-05	0.0013665	1	-1.22398	0.000107681	0.00284028	-1
ENSRNOT00000046058	ENSRNOG00000029876	Gucy1a2	guanylate cyclase 1 soluble subunit alpha 2 [Source:RGD Symbol;Acc:621655]	8	1	408001	899974	protein_coding	-1.33719	7.68e-08	1.1e-05	-1	1.44221	2.88e-13	1.27e-10	1
ENSRNOT00000079926	ENSRNOG00000027194	Sgsm2	small G protein signaling modulator 2 [Source:RGD Symbol;Acc:1306957]	10	-1	61703839	61745097	protein_coding	2.16332	0.00055017	0.00841741	1	-1.8937	0.00101817	0.0155532	-1
ENSRNOT00000085536	ENSRNOG00000052130	AABR07041724.1		X	-1	137733115	137733324	protein_coding	1.7122	1.43e-05	0.000641119	1	-2.1703	1.87e-09	2.57e-07	-1
ENSRNOT00000079731	ENSRNOG00000026963	Hsp90b1	heat shock protein 90 beta family member 1 [Source:RGD Symbol;Acc:1310482]	7	-1	27226569	27240533	protein_coding	1.58315	0.000266069	0.0052092	1	-1.17843	0.00260129	0.0309232	-1
ENSRNOT00000067262	ENSRNOG00000016675	Kcnn2	potassium calcium-activated channel subfamily N member 2 [Source:RGD Symbol;Acc:2963]	18	1	39335377	39479257	protein_coding	2.531	2.32e-06	0.000173449	1	-1.91855	8.98e-05	0.00244135	-1
ENSRNOT00000079999	ENSRNOG00000047247	Ptprs	protein tyrosine phosphatase, receptor type, S [Source:RGD Symbol;Acc:3452]	9	1	10603813	10645939	protein_coding	6.64563	3.99e-06	0.000254398	1	-6.67299	2.1e-06	0.000117428	-1
ENSRNOT00000077883	ENSRNOG00000020485	Vav3	vav guanine nucleotide exchange factor 3 [Source:RGD Symbol;Acc:1565941]	2	1	212247451	212585818	protein_coding	1.57453	0.000682003	0.00979707	1	-1.57241	0.000184417	0.00428729	-1
ENSRNOT00000083204	ENSRNOG00000021689	Rps6kb2	ribosomal protein S6 kinase B2 [Source:RGD Symbol;Acc:1305144]	1	-1	219406202	219412888	protein_coding	1.48126	2.9e-05	0.00105253	1	-1.42071	1.06e-05	0.000431379	-1
ENSRNOT00000076783	ENSRNOG00000051291	Dnhd1	dynein heavy chain domain 1 [Source:RGD Symbol;Acc:1584052]	1	1	170471272	170565063	protein_coding	1.6361	1.07e-13	1.98e-10	1	-1.58093	4.61e-15	3.28e-12	-1
ENSRNOT00000080695	ENSRNOG00000016818	Fgfr3	fibroblast growth factor receptor 3 [Source:RGD Symbol;Acc:620714]	14	-1	82273070	82287706	protein_coding	1.32139	0.00052253	0.00818427	1	-1.09548	0.00149217	0.0204738	-1
ENSRNOT00000090831	ENSRNOG00000001055	Rilpl1	Rab interacting lysosomal protein-like 1 [Source:RGD Symbol;Acc:1307973]	12	1	37490584	37528784	protein_coding	3.45707	2.23e-07	2.53e-05	1	-3.32439	1.17e-07	9.71e-06	-1
ENSRNOT00000061011	ENSRNOG00000014630	Iws1	interacts with SUPT6H, CTD assembly factor 1 [Source:RGD Symbol;Acc:1304762]	18	1	24849545	24880317	protein_coding	2.84421	1.24e-05	0.000589945	1	-2.86802	3.17e-06	0.000164657	-1
ENSRNOT00000089627	ENSRNOG00000058277	AC080157.1		1	1	254530121	254575074	protein_coding	1.06172	7.34e-06	0.000400222	1	-1.05081	1.08e-06	6.69e-05	-1
ENSRNOT00000048417	ENSRNOG00000001633	Tfg	Trk-fused gene [Source:RGD Symbol;Acc:1309751]	11	1	46179940	46206721	protein_coding	1.18699	0.00522475	0.0393175	1	-1.23523	0.00143584	0.0198843	-1
ENSRNOT00000072939	ENSRNOG00000050979	Ubap1l	ubiquitin associated protein 1-like [Source:RGD Symbol;Acc:1582742]	8	1	70884491	70896501	protein_coding	1.27519	0.000478152	0.00775194	1	-1.20842	0.00020729	0.00465509	-1
ENSRNOT00000080177	ENSRNOG00000018712	Camk2a	calcium/calmodulin-dependent protein kinase II alpha [Source:RGD Symbol;Acc:2261]	18	1	56193978	56295869	protein_coding	1.49707	0.000103185	0.00259819	1	-1.41571	5.48e-05	0.00165792	-1
ENSRNOT00000077624	ENSRNOG00000012247	Rab7a	RAB7A, member RAS oncogene family [Source:RGD Symbol;Acc:61908]	4	-1	119910478	119959173	protein_coding	1.29522	0.00324326	0.0286308	1	-1.2777	0.0015197	0.0206979	-1
ENSRNOT00000089560	ENSRNOG00000005882	Tle1	TLE family member 1, transcriptional corepressor [Source:RGD Symbol;Acc:1309237]	5	-1	88546568	88629491	protein_coding	1.02338	0.00135059	0.0157067	1	-1.32887	5.93e-06	0.000268034	-1
ENSRNOT00000090478	ENSRNOG00000020867	Numbl	NUMB-like, endocytic adaptor protein [Source:RGD Symbol;Acc:1307579]	1	1	84067938	84091671	protein_coding	1.52963	6.73e-08	1.01e-05	1	-1.33891	1.63e-07	1.29e-05	-1
ENSRNOT00000064637	ENSRNOG00000001272	Mcm3ap	minichromosome maintenance complex component 3 associated protein [Source:RGD Symbol;Acc:1306834]	20	-1	12879278	12917039	protein_coding	8.30123	4.67e-21	2.88e-17	1	-8.22805	9.22e-22	4.26e-18	-1
ENSRNOT00000078683	ENSRNOG00000001274	Vps29	VPS29 retromer complex component [Source:RGD Symbol;Acc:1308332]	12	-1	39690069	39699113	protein_coding	1.70709	3.34e-05	0.00117652	1	-1.31871	0.000397057	0.00769225	-1
ENSRNOT00000087576	ENSRNOG00000016256	Myo9b	myosin IXb [Source:RGD Symbol;Acc:3146]	16	1	19669411	19754069	protein_coding	3.43536	8.83e-06	0.000451014	1	-3.3257	5.98e-06	0.000268672	-1
ENSRNOT00000085698	ENSRNOG00000033110	Svep1	sushi, von Willebrand factor type A, EGF and pentraxin domain containing 1 [Source:RGD Symbol;Acc:1588987]	5	-1	75143867	75319765	protein_coding	1.38786	0.000639379	0.00932564	1	-1.07624	0.00338431	0.0375217	-1
ENSRNOT00000001382	ENSRNOG00000001048	Ankrd61	ankyrin repeat domain 61 [Source:RGD Symbol;Acc:1586393]	12	1	12756452	12760838	protein_coding	1.64362	3.02e-06	0.000208531	1	-1.57595	8.5e-07	5.4e-05	-1
ENSRNOT00000076701	ENSRNOG00000007367	Sept4	septin 4 [Source:RGD Symbol;Acc:1308781]	10	1	74861714	74884196	protein_coding	1.34244	7.94e-05	0.00217993	1	-1.80535	1.73e-08	1.84e-06	-1
ENSRNOT00000088581	ENSRNOG00000007367	Sept4	septin 4 [Source:RGD Symbol;Acc:1308781]	10	1	74861714	74884196	protein_coding	1.08964	1.82e-05	0.000750725	1	-1.3918	2.03e-09	2.76e-07	-1
ENSRNOT00000049310	ENSRNOG00000050183	RT1-CE1	RT1 class I, locus1 [Source:RGD Symbol;Acc:1595869]	20	-1	4638663	4943564	protein_coding	6.65556	1.64e-05	0.000698311	1	-7.67426	9.07e-07	5.7e-05	-1
ENSRNOT00000092481	ENSRNOG00000023278	Sec61a2	Sec61 translocon alpha 2 subunit [Source:RGD Symbol;Acc:1305948]	17	1	76358944	76385103	protein_coding	1.35479	8.78e-05	0.00233813	1	-1.22783	6.84e-05	0.00198392	-1
ENSRNOT00000004278	ENSRNOG00000003201	Rps4x	ribosomal protein S4, X-linked [Source:RGD Symbol;Acc:2324318]	X	-1	72074108	72078551	protein_coding	-1.05082	0.0033152	0.0290249	-1	1.19626	0.00012983	0.00326464	1
ENSRNOT00000071280	ENSRNOG00000045913	Prdm16	PR/SET domain 16 [Source:RGD Symbol;Acc:2324431]	5	-1	171662277	171710316	protein_coding	7.33794	1.22e-05	0.000582613	1	-7.98366	1.74e-06	9.91e-05	-1
ENSRNOT00000003817	ENSRNOG00000002839	Slc19a2	solute carrier family 19 member 2 [Source:RGD Symbol;Acc:1308611]	13	1	82552550	82566586	protein_coding	1.88768	7.93e-05	0.00217993	1	-1.26313	0.00364251	0.0393459	-1
ENSRNOT00000045907	ENSRNOG00000002953	P2ry4	pyrimidinergic receptor P2Y4 [Source:RGD Symbol;Acc:61798]	X	-1	70426951	70428364	protein_coding	2.95445	9.46e-09	1.96e-06	1	-2.8915	2.07e-09	2.79e-07	-1
ENSRNOT00000003946	ENSRNOG00000002904	Arr3	arrestin 3 [Source:RGD Symbol;Acc:621385]	X	1	70438617	70452067	protein_coding	2.14394	1.55e-07	1.91e-05	1	-2.31378	9.54e-10	1.4e-07	-1
ENSRNOT00000084480	ENSRNOG00000051023	Sap25	Sin3A-associated protein 25 [Source:RGD Symbol;Acc:1562406]	12	-1	22125571	22127021	protein_coding	1.29686	0.001525	0.0169892	1	-2.05272	4.41e-08	4.18e-06	-1
ENSRNOT00000092546	ENSRNOG00000043182	Sept6	septin 6 [Source:RGD Symbol;Acc:1585082]	X	-1	123524950	123662350	protein_coding	6.79055	2.97e-06	0.000207226	1	-7.24582	4.89e-07	3.32e-05	-1
ENSRNOT00000060258	ENSRNOG00000049034	Ptrh1	peptidyl-tRNA hydrolase 1 homolog [Source:RGD Symbol;Acc:1310165]	3	1	11811962	11825640	protein_coding	1.04999	2.64e-05	0.000987064	1	-1.03746	2.62e-06	0.000141988	-1
ENSRNOT00000077427	ENSRNOG00000019318	Syt3	synaptotagmin 3 [Source:RGD Symbol;Acc:3805]	1	1	100379186	100408083	protein_coding	2.03552	7.54e-06	0.000409926	1	-1.76427	2.2e-05	0.000778069	-1
ENSRNOT00000088034	ENSRNOG00000026985	Phldb1	pleckstrin homology-like domain, family B, member 1 [Source:RGD Symbol;Acc:620878]	8	-1	48997184	49045154	protein_coding	1.31191	7.85e-07	7.47e-05	1	-1.48136	1.18e-09	1.66e-07	-1
ENSRNOT00000045677	ENSRNOG00000007044	L3mbtl1	L3MBTL histone methyl-lysine binding protein 1 [Source:RGD Symbol;Acc:1307316]	3	1	159321310	159347631	protein_coding	1.99599	9.39e-07	8.72e-05	1	-1.44849	7.85e-05	0.00220412	-1
ENSRNOT00000064951	ENSRNOG00000001098	Pds5b	PDS5 cohesin associated factor B [Source:RGD Symbol;Acc:1310838]	12	1	660011	794042	protein_coding	3.09912	0.000247955	0.00498119	1	-2.55527	0.00102148	0.0155767	-1
ENSRNOT00000086219	ENSRNOG00000056278	AABR07050914.1		KL568092.1	-1	4182	6812	protein_coding	1.67417	0.00246051	0.0235623	1	-1.52873	0.00241266	0.0293094	-1
ENSRNOT00000072647	ENSRNOG00000047683	LOC108348098	breast cancer metastasis-suppressor 1 homolog [Source:RGD Symbol;Acc:11501278]	1	1	220423426	220426975	protein_coding	2.18891	5.23e-05	0.00165234	1	-2.2195	1.33e-05	0.000520534	-1
ENSRNOT00000091052	ENSRNOG00000003302	Flcn	folliculin [Source:RGD Symbol;Acc:735088]	10	-1	46153188	46172309	protein_coding	2.13561	0.0015009	0.0168182	1	-2.14499	0.000674061	0.0115781	-1
ENSRNOT00000086690	ENSRNOG00000057798	AC102976.1		19	1	24655626	24656999	protein_coding	1.14933	0.000133634	0.00316645	1	-1.11157	4.88e-05	0.00149296	-1
ENSRNOT00000067188	ENSRNOG00000003399	Hnrnph1	heterogeneous nuclear ribonucleoprotein H1 [Source:RGD Symbol;Acc:620840]	10	1	35870232	35879910	protein_coding	1.52307	1.92e-10	1.02e-07	1	-1.88164	5.12e-18	8.85e-15	-1
ENSRNOT00000059190	ENSRNOG00000003399	Hnrnph1	heterogeneous nuclear ribonucleoprotein H1 [Source:RGD Symbol;Acc:620840]	10	1	35870232	35879910	protein_coding	11.2125	2.41e-19	1.09e-15	1	-11.4535	1.45e-20	5.37e-17	-1
ENSRNOT00000075017	ENSRNOG00000050049	AABR07009787.1		2	-1	112358918	112368557	protein_coding	1.19122	1.6e-05	0.000688799	1	-1.13849	5.34e-06	0.000245593	-1
ENSRNOT00000090869	ENSRNOG00000060870	AC123293.2		6	-1	122572000	122572925	protein_coding	1.22703	2.58e-12	2.98e-09	1	-1.15664	1.12e-13	5.44e-11	-1
