## Supplementary material for "LincRNAs involved in DCS-induced fear extinction: Shedding light on the transcriptomic dark matter": fear_extinction_lincRNAs_opposite

### Sheet: Sheet1
transcript_id	ensembl_gene_id	external_gene_name	description	chromosome_name	strand	start_position	end_position	transcript_biotype	FDW.FSM.logFC	FDW.FSM.PValue	FDW.FSM.padj	FDW.FSM.de	FSM.CS.logFC	FSM.CS.PValue	FSM.CS.padj	FSM.CS.de
ENSRNOT00000091301	ENSRNOG00000060974	AABR07065448.1	ATP-dependent RNA helicase DDX24-like [Source:NCBI gene;Acc:100909476]	6	-1	128996616	129001614	lincRNA	1.50943	4.05e-09	1.03e-06	1	-1.30882	2.12e-08	2.23e-06	-1
ENSRNOT00000090119	ENSRNOG00000057520	AABR07072528.2		16	-1	82331249	82332170	lincRNA	1.18103	5.93e-09	1.42e-06	1	-1.14553	2.9e-10	5.1e-08	-1
ENSRNOT00000088827	ENSRNOG00000057214	AABR07043510.1		19	-1	28986730	28990676	lincRNA	1.21507	3.56e-10	1.43e-07	1	-1.21926	7.66e-12	2.08e-09	-1
ENSRNOT00000091646	ENSRNOG00000060508	AABR07028523.1		17	-1	73323104	73333147	lincRNA	1.11922	2.23e-05	0.000866353	1	-1.12677	2.19e-06	0.000121967	-1
ENSRNOT00000085503	ENSRNOG00000055878	AABR07068447.1		9	1	105807222	105828494	lincRNA	1.32718	5.5e-05	0.00170281	1	-1.25212	2.64e-05	0.00090513	-1
ENSRNOT00000080023	ENSRNOG00000061916	AABR07041724.2		X	-1	137706282	137719875	lincRNA	1.71569	6.07e-09	1.43e-06	1	-1.93101	1e-12	3.78e-10	-1
ENSRNOT00000082710	ENSRNOG00000054466	AABR07001207.1		1	-1	38814643	38835507	lincRNA	2.26614	2.47e-09	7e-07	1	-2.10702	2e-09	2.74e-07	-1
ENSRNOT00000087599	ENSRNOG00000051552	AABR07012081.1		2	1	184915247	184917462	lincRNA	2.10609	1.03e-07	1.41e-05	1	-2.02119	2.46e-08	2.54e-06	-1
ENSRNOT00000077392	ENSRNOG00000054592	AC111831.1		6	-1	8175586	8201898	lincRNA	1.15081	6.97e-09	1.57e-06	1	-1.14195	1.98e-10	3.66e-08	-1
ENSRNOT00000081808	ENSRNOG00000055141	AABR07001518.1		1	1	49132368	49134065	lincRNA	1.1757	0.000996982	0.0127306	1	-1.17886	0.00025874	0.00557346	-1
ENSRNOT00000081586	ENSRNOG00000060990	AABR07000382.1		1	1	11766992	11772215	lincRNA	1.64346	0.00118505	0.0143245	1	-1.631	0.000538943	0.00970833	-1
ENSRNOT00000088675	ENSRNOG00000060733	AABR07004101.2		1	-1	124927202	124930193	lincRNA	1.10933	3.92e-05	0.00133217	1	-1.21581	5.98e-07	3.93e-05	-1
ENSRNOT00000086478	ENSRNOG00000058306	AABR07060318.1		4	1	67100280	67104353	lincRNA	2.27973	2.61e-09	7.21e-07	1	-1.95278	2.36e-08	2.45e-06	-1
ENSRNOT00000078727	ENSRNOG00000059218	AABR07010592.2		2	-1	142079273	142084877	lincRNA	1.03335	2.13e-08	3.9e-06	1	-1.047	1.46e-10	2.82e-08	-1
ENSRNOT00000082099	ENSRNOG00000061014	AABR07066870.1		9	-1	20328847	20341082	lincRNA	1.17118	0.00142349	0.0162274	1	-1.08919	0.0010191	0.0155532	-1
ENSRNOT00000079589	ENSRNOG00000056649	AABR07007896.1		2	-1	33995882	34007096	lincRNA	1.87173	1.12e-08	2.28e-06	1	-1.85506	6.43e-10	9.9e-08	-1
ENSRNOT00000086613	ENSRNOG00000061691	LOC102550455	nuclear prelamin A recognition factor-like [Source:RGD Symbol;Acc:7727783]	10	1	110125109	110128329	lincRNA	1.34109	2.67e-05	0.00099098	1	-1.12374	6.98e-05	0.00201577	-1
ENSRNOT00000084042	ENSRNOG00000057085	AABR07050288.1		5	1	159805145	159808300	lincRNA	1.32477	0.00117459	0.0142803	1	-1.35488	0.000251405	0.00546866	-1
ENSRNOT00000084676	ENSRNOG00000055271	AABR07043190.1		19	-1	26352497	26354487	lincRNA	1.36592	6.32e-06	0.00036064	1	-1.15782	2.6e-05	0.000896725	-1
ENSRNOT00000087456	ENSRNOG00000059374	AABR07024457.1		16	-1	447176	511926	lincRNA	2.02108	7.6e-06	0.000411124	1	-1.83516	1e-05	0.000412407	-1
ENSRNOT00000080560	ENSRNOG00000059374	AABR07024457.1		16	-1	447176	511926	lincRNA	1.38598	1.4e-05	0.000637958	1	-1.35086	3.12e-06	0.000163294	-1
ENSRNOT00000090095	ENSRNOG00000059660	AABR07065531.26		6	1	133667975	133676907	lincRNA	1.95422	5.82e-11	3.98e-08	1	-1.5453	1.32e-08	1.42e-06	-1
ENSRNOT00000088572	ENSRNOG00000059660	AABR07065531.26		6	1	133667975	133676907	lincRNA	1.78261	3.49e-07	3.75e-05	1	-1.42195	7.6e-06	0.000328046	-1
ENSRNOT00000084136	ENSRNOG00000056265	LOC103689920	uncharacterized LOC103689920 [Source:RGD Symbol;Acc:9221572]	10	-1	35044234	35054225	lincRNA	3.35445	1.01e-06	9.16e-05	1	-3.13066	1.28e-06	7.77e-05	-1
ENSRNOT00000079937	ENSRNOG00000059075	AABR07043429.2		19	-1	28316342	28318898	lincRNA	1.33296	5.96e-07	5.89e-05	1	-1.33017	4.63e-08	4.37e-06	-1
ENSRNOT00000088470	ENSRNOG00000061496	AABR07056730.1		7	1	38667228	38679464	lincRNA	1.06524	2.28e-10	1.12e-07	1	-1.1327	9.55e-14	4.9e-11	-1
ENSRNOT00000088478	ENSRNOG00000059883	LOC100912578	stress-70 protein, mitochondrial-like [Source:RGD Symbol;Acc:6486342]	3	-1	74226407	74229066	lincRNA	1.84247	3.64e-09	9.33e-07	1	-1.78744	2.66e-10	4.73e-08	-1
ENSRNOT00000090639	ENSRNOG00000061569	AABR07002262.2		1	1	70290320	70303080	lincRNA	1.30695	3.67e-07	3.92e-05	1	-1.19354	2.41e-07	1.82e-05	-1
ENSRNOT00000093096	ENSRNOG00000062127	AC134224.1		1	-1	221154561	221156910	lincRNA	1.35453	8.35e-12	8.57e-09	1	-1.37339	6e-15	3.82e-12	-1
ENSRNOT00000091737	ENSRNOG00000059225	AABR07020987.1		13	1	50802053	50812305	lincRNA	1.09451	8.76e-10	3e-07	1	-1.29262	5.64e-16	5.79e-13	-1
ENSRNOT00000081572	ENSRNOG00000060305	AABR07008462.1	zinc finger protein 862-like [Source:NCBI gene;Acc:102554389]	2	1	59849941	59901109	lincRNA	1.15944	0.00478825	0.0369969	1	-1.56384	2.44e-05	0.000855251	-1
ENSRNOT00000092675	ENSRNOG00000062006	AC113785.5		16	1	68980466	68980918	lincRNA	1.0669	2.23e-09	6.43e-07	1	-1.18412	3.38e-13	1.45e-10	-1
ENSRNOT00000092869	ENSRNOG00000062155	AC134224.2		1	-1	221151827	221153278	lincRNA	1.42689	2.8e-10	1.26e-07	1	-1.40026	3.54e-12	1.15e-09	-1
ENSRNOT00000081689	ENSRNOG00000055317	AABR07028908.2		10	1	96409	120050	lincRNA	2.33755	2.95e-19	1.09e-15	1	-2.32127	8.48e-22	4.26e-18	-1
ENSRNOT00000087972	ENSRNOG00000051677	AABR07060222.1		4	-1	63078150	63084081	lincRNA	1.37804	0.000212851	0.00447035	1	-1.29818	0.000118475	0.00304541	-1
ENSRNOT00000081048	ENSRNOG00000058796	AABR07035005.1		12	1	3132607	3135094	lincRNA	1.89742	1.14e-06	0.000100045	1	-1.49829	2.49e-05	0.000863944	-1
ENSRNOT00000080879	ENSRNOG00000055190	AABR07032393.1		18	-1	63832841	63839026	lincRNA	1.20567	1.4e-07	1.78e-05	1	-1.07585	1.94e-07	1.51e-05	-1
ENSRNOT00000080548	ENSRNOG00000054067	AABR07005837.1		1	-1	202704299	202707503	lincRNA	1.24367	0.00121073	0.0145132	1	-1.14009	0.00103153	0.015635	-1
ENSRNOT00000090171	ENSRNOG00000057941	AABR07036331.2		12	1	38873769	38879161	lincRNA	1.0635	1.3e-05	0.000611624	1	-1.24291	1.74e-08	1.84e-06	-1
ENSRNOT00000092949	ENSRNOG00000062158	AC134224.3		1	-1	221158098	221158792	lincRNA	1.22032	5.18e-09	1.28e-06	1	-1.26954	5.27e-12	1.6e-09	-1
ENSRNOT00000081704	ENSRNOG00000054031	LOC102549726	uncharacterized LOC102549726 [Source:RGD Symbol;Acc:7707260]	20	-1	4871264	4873982	lincRNA	1.15757	0.00138807	0.0159641	1	-1.15156	0.000448097	0.00841088	-1
ENSRNOT00000076905	ENSRNOG00000051028	AABR07036623.1		12	1	50433686	50433825	lincRNA	1.25067	5.64e-05	0.0017305	1	-1.35969	1.29e-06	7.79e-05	-1
ENSRNOT00000081902	ENSRNOG00000053067	AABR07035008.1		12	1	3213228	3320181	lincRNA	2.06476	2.43e-06	0.000178026	1	-1.73617	1.61e-05	0.000601261	-1
