## Supplementary material for "LincRNAs involved in DCS-induced fear extinction: Shedding light on the transcriptomic dark matter": lincRNAs_interact_pre-mRNAs

### Sheet: old_linc_prem
Query	Length_Query	Target	Length_Target	dG	ndG	Start_Position_Query	End_Position_Query	Start_Position_Target	End_Position_Target
AABR07030180.1-201_ENSRNOG00000055718	929	ENSRNOG00000010921|ENSRNOT00000014605|Taf1d|1260	8704	-68.63	-0.1607	1	441	8264	8704
AABR07068198.2-201;ENSRNOG00000054702	1550	ENSRNOG00000010921|ENSRNOT00000014605|Taf1d|1260	8704	-129.78	-0.2472	1	536	8169	8704
Miat-001ENSRNOE00000513277_ENSRNOG00000051028	140	ENSRNOG00000012141|ENSRNOT00000016208|Xrcc3|1050	7794	-21.89	-0.1839	1	140	6657	6796
Miat-001ENSRNOE00000513277_ENSRNOG00000051028	140	ENSRNOG00000008450|ENSRNOT00000011163|LOC100359539|2530	2530	-17.09	-0.1568	1	118	2413	2530
Miat-001ENSRNOE00000513277_ENSRNOG00000051028	140	ENSRNOG00000010208|ENSRNOT00000013745|Timp1|740	4599	-20.4	-0.1511	1	140	86	225
Miat-001ENSRNOE00000513277_ENSRNOG00000051028	140	ENSRNOG00000009342|ENSRNOT00000012494|Fcnb|1283	8534	-22.8	-0.1854	1	140	4275	4414
Miat-001ENSRNOE00000513277_ENSRNOG00000051028	140	ENSRNOG00000012749|ENSRNOT00000017060|C1qb|1083	5557	-16.26	-0.1767	1	140	5190	5329
Miat-001ENSRNOE00000513277_ENSRNOG00000051028	140	ENSRNOG00000008062|ENSRNOT00000011002|Dqx1|2606	8839	-22.09	-0.2569	1	140	1827	1966
Miat-001ENSRNOE00000513277_ENSRNOG00000051028	140	ENSRNOG00000012807|ENSRNOT00000017385|C1qa|1048	2894	-18.32	-0.1696	1	140	2483	2622
Miat-001ENSRNOE00000513277_ENSRNOG00000051028	140	ENSRNOG00000008015|ENSRNOT00000010712|Fos|1589	2867	-18.21	-0.2117	1	140	1205	1344
Miat-001ENSRNOE00000513277_ENSRNOG00000051028	140	ENSRNOG00000012008|ENSRNOT00000016034|S100a3|669	2768	-25.71	-0.1993	1	140	2270	2409
Miat-001ENSRNOE00000513277_ENSRNOG00000051028	140	ENSRNOG00000009768|ENSRNOT00000013145|Npy|607	7244	-18.09	-0.1645	1	140	977	1116
Miat-001ENSRNOE00000513277_ENSRNOG00000051028	140	ENSRNOG00000017123|ENSRNOT00000023017|B2m|1827	6023	-22.81	-0.187	1	140	3058	3197
Miat-001ENSRNOE00000513277_ENSRNOG00000051028	140	ENSRNOG00000021199|ENSRNOT00000028780|Fcgr1a|1249	8918	-20.77	-0.1745	1	140	1546	1685
Miat-001ENSRNOE00000513277_ENSRNOG00000051028	140	ENSRNOG00000026953|ENSRNOT00000037068|Gpr88|4155	4555	-18.15	-0.1592	1	140	3151	3290
AABR07001518.1-201_ENSRNOG00000055141	370	ENSRNOG00000014964|ENSRNOT00000020197|Hp|1180	2810	-56.62	-0.2121	1	370	767	1136
AABR07072528.2-201_ENSRNOG00000057520	579	ENSRNOG00000015071|ENSRNOT00000020416|Zim1|2809	6763	-136.36	-0.2539	1	579	5987	6565
Miat-001ENSRNOE00000513277_ENSRNOG00000051028	140	ENSRNOG00000014964|ENSRNOT00000020197|Hp|1180	2810	-21.37	-0.1766	1	140	917	1056
Miat-001ENSRNOE00000513277_ENSRNOG00000051028	140	ENSRNOG00000024789|ENSRNOT00000034019|LOC499219|432	6591	-16.56	-0.1673	1	140	5844	5983
Miat-001ENSRNOE00000513277_ENSRNOG00000051028	140	ENSRNOG00000030712|ENSRNOT00000038660|RT1-A2|715	1791	-20.07	-0.1556	1	140	1100	1239
AABR07001518.1-201_ENSRNOG00000055141	370	ENSRNOG00000015156|ENSRNOT00000020425|Gal|844	5009	-74.25	-0.219	1	370	522	891
Miat-001ENSRNOE00000513277_ENSRNOG00000051028	140	ENSRNOG00000015156|ENSRNOT00000020425|Gal|844	5009	-19.18	-0.1862	1	140	2075	2214
Miat-001ENSRNOE00000513277_ENSRNOG00000051028	140	ENSRNOG00000028566|ENSRNOT00000029017|Pld4|1989	7519	-20.8	-0.2364	1	140	1298	1437
Miat-001ENSRNOE00000513277_ENSRNOG00000051028	140	ENSRNOG00000022565|ENSRNOT00000031692|Lrrc25|2346	4178	-21.39	-0.1671	1	140	419	558
Miat-001ENSRNOE00000513277_ENSRNOG00000051028	140	ENSRNOG00000036802|ENSRNOT00000055200|Snhg11|2101	6389	-20.32	-0.1528	1	140	277	416
AABR07001518.1-201_ENSRNOG00000055141	370	ENSRNOG00000043215|ENSRNOT00000064289|Rtbdn|1513	7037	-63.43	-0.1812	1	370	945	1314
Miat-001ENSRNOE00000513277_ENSRNOG00000051028	140	ENSRNOG00000030712|ENSRNOT00000052270|RT1-A2|1589	3555	-20.07	-0.1556	1	140	2199	2338
Miat-001ENSRNOE00000513277_ENSRNOG00000051028	140	ENSRNOG00000043215|ENSRNOT00000064289|Rtbdn|1513	7037	-23.76	-0.1856	1	140	6525	6664
Miat-001ENSRNOE00000513277_ENSRNOG00000051028	140	ENSRNOG00000047123|ENSRNOT00000074035|Tstd1|402	1282	-18.68	-0.1714	1	140	1123	1262
Miat-001ENSRNOE00000513277_ENSRNOG00000051028	140	ENSRNOG00000037486|ENSRNOT00000056743|LOC102547216|1170	1671	-13.5	-0.1688	1	140	1038	1177
AABR07008462.1-201_2_ENSRNOG00000060305	2590	ENSRNOG00000052559|ENSRNOT00000075010|AABR07037395.2|1074	1074	-170.06	-0.6299	1	293	782	1074
AABR07056730.1-201_ENSRNOG00000061496	388	ENSRNOG00000046191|ENSRNOT00000073286|Mb21d1|1074	7911	-25.14	-0.1601	180	388	1	209
Miat-001ENSRNOE00000513277_ENSRNOG00000051028	140	ENSRNOG00000060518|ENSRNOT00000077306|LOC257642|666	5674	-28.5	-0.2478	1	140	2923	3062
Miat-001ENSRNOE00000513277_ENSRNOG00000051028	140	ENSRNOG00000046191|ENSRNOT00000073286|Mb21d1|1074	7911	-20.3	-0.165	1	140	7659	7798
AABR07008462.1-201_2_ENSRNOG00000060305	2590	ENSRNOG00000050382|ENSRNOT00000072715|AABR07043861.1|348	1431	-40.27	-0.1585	1	260	1172	1431
AABR07001518.1-201_ENSRNOG00000055141	370	ENSRNOG00000019542|ENSRNOT00000050063|LOC100910979|1594	8719	-58.17	-0.1629	1	370	5419	5788
AABR07001518.1-201_ENSRNOG00000055141	370	ENSRNOG00000030021|ENSRNOT00000045867|Ccl6|1374	5659	-52.38	-0.1554	1	370	2327	2696
Miat-001ENSRNOE00000513277_ENSRNOG00000051028	140	ENSRNOG00000030021|ENSRNOT00000045867|Ccl6|1374	5659	-17.91	-0.1773	1	140	4109	4248
Miat-001ENSRNOE00000513277_ENSRNOG00000051028	140	ENSRNOG00000051023|ENSRNOT00000076261|Sap25|1061	1451	-17.61	-0.1693	23	140	1	118
Miat-001ENSRNOE00000513277_ENSRNOG00000051028	140	ENSRNOG00000046449|ENSRNOT00000074351|LOC100912228|575	7211	-18.09	-0.1645	1	140	987	1126
Miat-001ENSRNOE00000513277_ENSRNOG00000051028	140	ENSRNOG00000049331|ENSRNOT00000072303|RGD1559588|1120	5597	-21.97	-0.1816	1	140	4986	5125
AABR07001518.1-201_ENSRNOG00000055141	370	ENSRNOG00000031207|ENSRNOT00000050722|LOC500035|666	8238	-58.84	-0.1827	1	370	4286	4655
AABR07028523.1-201_ENSRNOG00000060508	789	ENSRNOG00000031207|ENSRNOT00000050722|LOC500035|666	8238	-46.58	-0.3476	627	789	1	163
Miat-001ENSRNOE00000513277_ENSRNOG00000051028	140	ENSRNOG00000030475|ENSRNOT00000041044|Mum1l1|4072	7018	-17.27	-0.1727	1	140	6752	6891
Miat-001ENSRNOE00000513277_ENSRNOG00000051028	140	ENSRNOG00000029865|ENSRNOT00000065805|Prss56|1824	4765	-22.26	-0.1661	1	140	3192	3331
Miat-001ENSRNOE00000513277_ENSRNOG00000051028	140	ENSRNOG00000025408|ENSRNOT00000052224|Duxbl1|3553	7910	-17.71	-0.1527	1	140	3355	3494
Miat-001ENSRNOE00000513277_ENSRNOG00000051028	140	ENSRNOG00000047513|ENSRNOT00000076388|Mdn1|1334	5245	-17.96	-0.1522	1	140	3822	3961
AABR07008462.1-201_2_ENSRNOG00000060305	2590	ENSRNOG00000048948|ENSRNOT00000075106|AABR07067082.1|1074	1074	-172.76	-0.6399	1	293	782	1074
AABR07001518.1-201_ENSRNOG00000055141	370	ENSRNOG00000059805|ENSRNOT00000082226|AABR07007839.1|1003	1003	-57.47	-0.1922	55	370	1	316
AABR07002262.2-201_ENSRNOG00000061569	2670	ENSRNOG00000052130|ENSRNOT00000085536|AABR07041724.1|210	210	-21.36	-0.1695	1	148	63	210
AABR07008462.1-201_2_ENSRNOG00000060305	2590	ENSRNOG00000057798|ENSRNOT00000086690|AC102976.1|1374|Ndufb7	1374	-201.19	-0.3992	1	578	797	1374
AABR07065531.5-201_2_ENSRNOG00000059660	481	ENSRNOG00000052130|ENSRNOT00000085536|AABR07041724.1|210	210	-20.02	-0.364	1	196	15	210
AABR07069008.3-203_1_ENSRNOG00000061918	1994	ENSRNOG00000052130|ENSRNOT00000085536|AABR07041724.1|210	210	-16.54	-0.1638	672	881	1	210
AABR07069008.3-201_2_ENSRNOG00000061918	1641	ENSRNOG00000052130|ENSRNOT00000085536|AABR07041724.1|210	210	-23.75	-0.1616	699	908	1	210
Miat-001ENSRNOE00000513277_ENSRNOG00000051028	140	ENSRNOG00000059805|ENSRNOT00000082226|AABR07007839.1|1003	1003	-9.85	-0.201	35	140	1	106
Miat-001ENSRNOE00000513277_ENSRNOG00000051028	140	ENSRNOG00000052130|ENSRNOT00000085536|AABR07041724.1|210	210	-15.13	-0.3362	1	55	156	210

### Sheet: Kept_old_prem_int
Query	Length_Query	Target	Length_Target	dG	ndG	Start_Position_Query	End_Position_Query	Start_Position_Target	End_Position_Target
Miat-001ENSRNOE00000513277_ENSRNOG00000051028	140	ENSRNOG00000012141|ENSRNOT00000016208|Xrcc3|1050	7794	-21.89	-0.1839	1	140	6657	6796
Miat-001ENSRNOE00000513277_ENSRNOG00000051028	140	ENSRNOG00000008062|ENSRNOT00000011002|Dqx1|2606	8839	-22.09	-0.2569	1	140	1827	1966
AABR07001518.1-201_ENSRNOG00000055141	370	ENSRNOG00000014964|ENSRNOT00000020197|Hp|1180	2810	-56.62	-0.2121	1	370	767	1136
Miat-001ENSRNOE00000513277_ENSRNOG00000051028	140	ENSRNOG00000014964|ENSRNOT00000020197|Hp|1180	2810	-21.37	-0.1766	1	140	917	1056
Miat-001ENSRNOE00000513277_ENSRNOG00000051028	140	ENSRNOG00000024789|ENSRNOT00000034019|LOC499219|432	6591	-16.56	-0.1673	1	140	5844	5983
Miat-001ENSRNOE00000513277_ENSRNOG00000051028	140	ENSRNOG00000036802|ENSRNOT00000055200|Snhg11|2101	6389	-20.32	-0.1528	1	140	277	416
AABR07001518.1-201_ENSRNOG00000055141	370	ENSRNOG00000043215|ENSRNOT00000064289|Rtbdn|1513	7037	-63.43	-0.1812	1	370	945	1314
Miat-001ENSRNOE00000513277_ENSRNOG00000051028	140	ENSRNOG00000043215|ENSRNOT00000064289|Rtbdn|1513	7037	-23.76	-0.1856	1	140	6525	6664
Miat-001ENSRNOE00000513277_ENSRNOG00000051028	140	ENSRNOG00000047123|ENSRNOT00000074035|Tstd1|402	1282	-18.68	-0.1714	1	140	1123	1262
Miat-001ENSRNOE00000513277_ENSRNOG00000051028	140	ENSRNOG00000037486|ENSRNOT00000056743|LOC102547216|1170	1671	-13.5	-0.1688	1	140	1038	1177
AABR07008462.1-201_2_ENSRNOG00000060305	2590	ENSRNOG00000052559|ENSRNOT00000075010|AABR07037395.2|1074	1074	-170.06	-0.6299	1	293	782	1074
AABR07008462.1-201_2_ENSRNOG00000060305	2590	ENSRNOG00000050382|ENSRNOT00000072715|AABR07043861.1|348	1431	-40.27	-0.1585	1	260	1172	1431
AABR07008462.1-201_2_ENSRNOG00000060305	2590	ENSRNOG00000048948|ENSRNOT00000075106|AABR07067082.1|1074	1074	-172.76	-0.6399	1	293	782	1074
AABR07001518.1-201_ENSRNOG00000055141	370	ENSRNOG00000059805|ENSRNOT00000082226|AABR07007839.1|1003	1003	-57.47	-0.1922	55	370	1	316
AABR07002262.2-201_ENSRNOG00000061569	2670	ENSRNOG00000052130|ENSRNOT00000085536|AABR07041724.1|210	210	-21.36	-0.1695	1	148	63	210
AABR07008462.1-201_2_ENSRNOG00000060305	2590	ENSRNOG00000057798|ENSRNOT00000086690|AC102976.1|1374|Ndufb7	1374	-201.19	-0.3992	1	578	797	1374
AABR07065531.5-201_2_ENSRNOG00000059660	481	ENSRNOG00000052130|ENSRNOT00000085536|AABR07041724.1|210	210	-20.02	-0.364	1	196	15	210
Miat-001ENSRNOE00000513277_ENSRNOG00000051028	140	ENSRNOG00000059805|ENSRNOT00000082226|AABR07007839.1|1003	1003	-9.85	-0.201	35	140	1	106
Miat-001ENSRNOE00000513277_ENSRNOG00000051028	140	ENSRNOG00000052130|ENSRNOT00000085536|AABR07041724.1|210	210	-15.13	-0.3362	1	55	156	210

### Sheet: new_prem_interact
Query	Length_Query	Target	Length_Target	dG	ndG	Start_Position_Query	End_Position_Query	Start_Position_Target	End_Position_Target
ENSRNOG00000051028|ENSRNOT00000076905|AABR07036623.1	140	ENSRNOG00000002373|ENSRNOT00000003251|Akap1	2206	-24.5	-0.213	1	140	1159	1298
ENSRNOG00000051028|ENSRNOT00000076905|AABR07036623.1	140	ENSRNOG00000009906|ENSRNOT00000013193|Slfnl1	4472	-19.84	-0.189	1	140	4235	4374
ENSRNOG00000051028|ENSRNOT00000076905|AABR07036623.1	140	ENSRNOG00000049336|ENSRNOT00000019545|Lime1	2324	-23.57	-0.1932	1	140	786	925
ENSRNOG00000059218|ENSRNOT00000078727|AABR07010592.2	292	ENSRNOG00000018179|ENSRNOT00000024624|Glt8d1	8604	-143.57	-0.4968	1	292	5115	5406
ENSRNOG00000051028|ENSRNOT00000076905|AABR07036623.1	140	ENSRNOG00000018179|ENSRNOT00000024624|Glt8d1	8604	-16.95	-0.1527	1	140	2336	2475
ENSRNOG00000051028|ENSRNOT00000076905|AABR07036623.1	140	ENSRNOG00000008810|ENSRNOT00000042100|Nsmf	8743	-21.9	-0.1587	1	140	2900	3039
ENSRNOG00000060305|ENSRNOT00000081572|AABR07008462.1	2590	ENSRNOG00000048904|ENSRNOT00000075481|AABR07004232.1	1426	-193.85	-0.3651	1	551	876	1426
ENSRNOG00000051028|ENSRNOT00000076905|AABR07036623.1	140	ENSRNOG00000048904|ENSRNOT00000075481|AABR07004232.1	1426	-18.26	-0.163	1	140	84	223
ENSRNOG00000051028|ENSRNOT00000076905|AABR07036623.1	140	ENSRNOG00000047683|ENSRNOT00000072647|LOC108348098	3550	-21.25	-0.161	1	140	92	231
ENSRNOG00000060305|ENSRNOT00000081572|AABR07008462.1	2590	ENSRNOG00000056748|ENSRNOT00000074379|AC229945.1	5210	-202.44	-0.4017	1	573	4638	5210
ENSRNOG00000062006|ENSRNOT00000092675|AC113785.5	453	ENSRNOG00000056748|ENSRNOT00000074379|AC229945.1	5210	-453.93	-1.1018	1	453	2116	2568

### Sheet: ALL_prem_linc_interact
Query	Length_Query	Target	Length_Target	dG	ndG	Start_Position_Query	End_Position_Query	Start_Position_Target	End_Position_Target
ENSRNOG00000051028|ENSRNOT00000076905|AABR07036623.1	140	ENSRNOG00000012141|ENSRNOT00000016208|Xrcc3|1050	7794	-21.89	-0.1839	1	140	6657	6796
ENSRNOG00000051028|ENSRNOT00000076905|AABR07036623.1	140	ENSRNOG00000008062|ENSRNOT00000011002|Dqx1|2606	8839	-22.09	-0.2569	1	140	1827	1966
ENSRNOG00000055141|ENSRNOT00000081808|AABR07001518.1	370	ENSRNOG00000014964|ENSRNOT00000020197|Hp|1180	2810	-56.62	-0.2121	1	370	767	1136
ENSRNOG00000051028|ENSRNOT00000076905|AABR07036623.1	140	ENSRNOG00000014964|ENSRNOT00000020197|Hp|1180	2810	-21.37	-0.1766	1	140	917	1056
ENSRNOG00000051028|ENSRNOT00000076905|AABR07036623.1	140	ENSRNOG00000024789|ENSRNOT00000034019|LOC499219|432	6591	-16.56	-0.1673	1	140	5844	5983
ENSRNOG00000051028|ENSRNOT00000076905|AABR07036623.1	140	ENSRNOG00000036802|ENSRNOT00000055200|Snhg11|2101	6389	-20.32	-0.1528	1	140	277	416
ENSRNOG00000055141|ENSRNOT00000081808|AABR07001518.1	370	ENSRNOG00000043215|ENSRNOT00000064289|Rtbdn|1513	7037	-63.43	-0.1812	1	370	945	1314
ENSRNOG00000051028|ENSRNOT00000076905|AABR07036623.1	140	ENSRNOG00000043215|ENSRNOT00000064289|Rtbdn|1513	7037	-23.76	-0.1856	1	140	6525	6664
ENSRNOG00000051028|ENSRNOT00000076905|AABR07036623.1	140	ENSRNOG00000047123|ENSRNOT00000074035|Tstd1|402	1282	-18.68	-0.1714	1	140	1123	1262
ENSRNOG00000051028|ENSRNOT00000076905|AABR07036623.1	140	ENSRNOG00000037486|ENSRNOT00000056743|LOC102547216|1170	1671	-13.5	-0.1688	1	140	1038	1177
ENSRNOG00000060305|ENSRNOT00000081572|AABR07008462.1	2590	ENSRNOG00000052559|ENSRNOT00000075010|AABR07037395.2|1074	1074	-170.06	-0.6299	1	293	782	1074
ENSRNOG00000060305|ENSRNOT00000081572|AABR07008462.1	2590	ENSRNOG00000050382|ENSRNOT00000072715|AABR07043861.1|348	1431	-40.27	-0.1585	1	260	1172	1431
ENSRNOG00000060305|ENSRNOT00000081572|AABR07008462.1	2590	ENSRNOG00000048948|ENSRNOT00000075106|AABR07067082.1|1074	1074	-172.76	-0.6399	1	293	782	1074
ENSRNOG00000055141|ENSRNOT00000081808|AABR07001518.1	370	ENSRNOG00000059805|ENSRNOT00000082226|AABR07007839.1|1003	1003	-57.47	-0.1922	55	370	1	316
ENSRNOG00000061569|ENSRNOT00000090639|AABR07002262.2	2670	ENSRNOG00000052130|ENSRNOT00000085536|AABR07041724.1|210	210	-21.36	-0.1695	1	148	63	210
ENSRNOG00000060305|ENSRNOT00000081572|AABR07008462.1	2590	ENSRNOG00000057798|ENSRNOT00000086690|AC102976.1|1374|Ndufb7	1374	-201.19	-0.3992	1	578	797	1374
ENSRNOG00000059660|ENSRNOT00000090095|AABR07065531.5	481	ENSRNOG00000052130|ENSRNOT00000085536|AABR07041724.1|210	210	-20.02	-0.364	1	196	15	210
ENSRNOG00000051028|ENSRNOT00000076905|AABR07036623.1	140	ENSRNOG00000059805|ENSRNOT00000082226|AABR07007839.1|1003	1003	-9.85	-0.201	35	140	1	106
ENSRNOG00000051028|ENSRNOT00000076905|AABR07036623.1	140	ENSRNOG00000052130|ENSRNOT00000085536|AABR07041724.1|210	210	-15.13	-0.3362	1	55	156	210
ENSRNOG00000051028|ENSRNOT00000076905|AABR07036623.1	140	ENSRNOG00000002373|ENSRNOT00000003251|Akap1	2206	-24.5	-0.213	1	140	1159	1298
ENSRNOG00000051028|ENSRNOT00000076905|AABR07036623.1	140	ENSRNOG00000009906|ENSRNOT00000013193|Slfnl1	4472	-19.84	-0.189	1	140	4235	4374
ENSRNOG00000051028|ENSRNOT00000076905|AABR07036623.1	140	ENSRNOG00000049336|ENSRNOT00000019545|Lime1	2324	-23.57	-0.1932	1	140	786	925
ENSRNOG00000059218|ENSRNOT00000078727|AABR07010592.2	292	ENSRNOG00000018179|ENSRNOT00000024624|Glt8d1	8604	-143.57	-0.4968	1	292	5115	5406
ENSRNOG00000051028|ENSRNOT00000076905|AABR07036623.1	140	ENSRNOG00000018179|ENSRNOT00000024624|Glt8d1	8604	-16.95	-0.1527	1	140	2336	2475
ENSRNOG00000051028|ENSRNOT00000076905|AABR07036623.1	140	ENSRNOG00000008810|ENSRNOT00000042100|Nsmf	8743	-21.9	-0.1587	1	140	2900	3039
ENSRNOG00000060305|ENSRNOT00000081572|AABR07008462.1	2590	ENSRNOG00000048904|ENSRNOT00000075481|AABR07004232.1	1426	-193.85	-0.3651	1	551	876	1426
ENSRNOG00000051028|ENSRNOT00000076905|AABR07036623.1	140	ENSRNOG00000048904|ENSRNOT00000075481|AABR07004232.1	1426	-18.26	-0.163	1	140	84	223
ENSRNOG00000051028|ENSRNOT00000076905|AABR07036623.1	140	ENSRNOG00000047683|ENSRNOT00000072647|LOC108348098	3550	-21.25	-0.161	1	140	92	231
ENSRNOG00000060305|ENSRNOT00000081572|AABR07008462.1	2590	ENSRNOG00000056748|ENSRNOT00000074379|AC229945.1	5210	-202.44	-0.4017	1	573	4638	5210
ENSRNOG00000062006|ENSRNOT00000092675|AC113785.5	453	ENSRNOG00000056748|ENSRNOT00000074379|AC229945.1	5210	-453.93	-1.1018	1	453	2116	2568

### Sheet: Sheet5
ENSRNOG00000051028|ENSRNOT00000076905|AABR07036623.1
ENSRNOG00000051028|ENSRNOT00000076905|AABR07036623.1
ENSRNOG00000055141|ENSRNOT00000081808|AABR07001518.1
ENSRNOG00000051028|ENSRNOT00000076905|AABR07036623.1
ENSRNOG00000051028|ENSRNOT00000076905|AABR07036623.1
ENSRNOG00000051028|ENSRNOT00000076905|AABR07036623.1
ENSRNOG00000055141|ENSRNOT00000081808|AABR07001518.1
ENSRNOG00000051028|ENSRNOT00000076905|AABR07036623.1
ENSRNOG00000051028|ENSRNOT00000076905|AABR07036623.1
ENSRNOG00000051028|ENSRNOT00000076905|AABR07036623.1
ENSRNOG00000060305|ENSRNOT00000081572|AABR07008462.1
ENSRNOG00000060305|ENSRNOT00000081572|AABR07008462.1
ENSRNOG00000060305|ENSRNOT00000081572|AABR07008462.1
ENSRNOG00000055141|ENSRNOT00000081808|AABR07001518.1
ENSRNOG00000061569|ENSRNOT00000090639|AABR07002262.2
ENSRNOG00000060305|ENSRNOT00000081572|AABR07008462.1
ENSRNOG00000059660|ENSRNOT00000090095|AABR07065531.5
ENSRNOG00000051028|ENSRNOT00000076905|AABR07036623.1
ENSRNOG00000051028|ENSRNOT00000076905|AABR07036623.1
