## Supplementary material for "LincRNAs involved in DCS-induced fear extinction: Shedding light on the transcriptomic dark matter": Disease_enrichment

### Sheet: Complete_list
Term	Genes	Annotated Genes	p value	Bonferroni Correction
disease (DOID:4)	Add2, Agfg2, Akap1, Arhgap26, Baiap2, Cabp1, Cacna1d, Camk2b, Cfap74, Col24a1, Col27a1, Eml5, Fbxw8, Fgfr3, Flcn, Fuz, Gucy1a2, Hnrnph1, Hnrnpu, Hp, Hsd17b4, Iars1, Ilf2, Kif5a, L3mbtl1, Lamb2, Mall, Mat2a, Mcm3ap, Msantd2, Mta1, Myo19, Myo9b, Nif3l1, Phldb1, Phldb2, Plekhg5, Plekhn1, Pot1, Prdm16, Ptpn14, Ptprs, Rab7a, Rnf157, Rock1, Rps6kb2, Rtbdn, Scube2, Scube3, Serpina3n, Sgsm2, Siglec1, Slf…	61	4.46e-19	4.03e-16
disease of anatomical entity (DOID:7)	Add2, Agfg2, Akap1, Arhgap26, Baiap2, Cabp1, Cacna1d, Camk2b, Cfap74, Col24a1, Col27a1, Eml5, Fbxw8, Fgfr3, Flcn, Fuz, Gucy1a2, Hnrnph1, Hnrnpu, Hp, Hsd17b4, Iars1, Ilf2, Kif5a, L3mbtl1, Lamb2, Mall, Mat2a, Mcm3ap, Msantd2, Mta1, Myo19, Myo9b, Nif3l1, Phldb1, Phldb2, Plekhg5, Plekhn1, Pot1, Prdm16, Ptpn14, Ptprs, Rab7a, Rnf157, Rock1, Rps6kb2, Rtbdn, Scube2, Scube3, Serpina3n, Sgsm2, Siglec1, Slf…	60	7.09e-19	6.4e-16
nervous system disease (DOID:863)	Agfg2, Akap1, Arhgap26, Baiap2, Cabp1, Cacna1d, Camk2b, Cfap74, Eml5, Fgfr3, Flcn, Fuz, Gucy1a2, Hnrnph1, Hnrnpu, Hp, Hsd17b4, Iars1, Ilf2, Kif5a, L3mbtl1, Lamb2, Mall, Mcm3ap, Msantd2, Mta1, Myo19, Nif3l1, Phldb1, Plekhg5, Plekhn1, Pot1, Prdm16, Ptpn14, Ptprs, Rab7a, Rock1, Rps6kb2, Rtbdn, Scube2, Serpina3n, Sgsm2, Slfnl1, Tnk2, Traf3ip1, Wdfy2, Xrcc3, Zcchc2	48	8.93e-14	8.06e-11
disease of cellular proliferation (DOID:14566)	Agfg2, Akap1, Arhgap26, Cacna1d, Camk2b, Col24a1, Fbxw8, Fgfr3, Flcn, Gucy1a2, Hnrnph1, Hnrnpu, Hp, Hsd17b4, Kif5a, L3mbtl1, Lamb2, Mta1, Myo9b, Phldb1, Plekhg5, Pot1, Ptpn14, Rnf157, Rock1, Rps6kb2, Rtbdn, Scube2, Scube3, Serpina3n, Sgsm2, Snhg11, Tnk2, Wdfy2, Xrcc3	35	3.12e-12	2.82e-09
Neoplasms by Site (DOID:9005424)	Agfg2, Akap1, Arhgap26, Cacna1d, Camk2b, Col24a1, Fbxw8, Fgfr3, Flcn, Gucy1a2, Hnrnph1, Hnrnpu, Hp, Kif5a, L3mbtl1, Lamb2, Myo9b, Phldb1, Plekhg5, Pot1, Ptpn14, Rnf157, Rock1, Rps6kb2, Rtbdn, Scube2, Scube3, Serpina3n, Sgsm2, Snhg11, Tnk2, Wdfy2, Xrcc3	33	3.62e-12	3.27e-09
organ system cancer (DOID:0050686)	Agfg2, Akap1, Arhgap26, Cacna1d, Camk2b, Col24a1, Fbxw8, Fgfr3, Flcn, Hnrnph1, Hnrnpu, Hp, Kif5a, L3mbtl1, Myo9b, Phldb1, Plekhg5, Pot1, Ptpn14, Rnf157, Rock1, Rtbdn, Scube3, Serpina3n, Sgsm2, Wdfy2, Xrcc3	27	2.36e-10	2.13e-07
cancer (DOID:162)	Agfg2, Akap1, Arhgap26, Cacna1d, Camk2b, Col24a1, Fbxw8, Fgfr3, Flcn, Hnrnph1, Hnrnpu, Hp, Kif5a, L3mbtl1, Myo9b, Phldb1, Plekhg5, Pot1, Ptpn14, Rnf157, Rock1, Rtbdn, Scube3, Serpina3n, Sgsm2, Wdfy2, Xrcc3	27	6.17e-10	5.57e-07
Developmental Diseases (DOID:9008582)	Add2, Arhgap26, Baiap2, Cacna1d, Camk2b, Cfap74, Col27a1, Eml5, Fgfr3, Flcn, Foxj2, Fuz, Hnrnpu, Hp, Hsd17b4, Iars1, Ilf2, Kif5a, Lamb2, Mall, Mcm3ap, Myo19, Nif3l1, Phldb1, Plekhg5, Plekhn1, Pot1, Prdm16, Ptpn14, Rab7a, Scube2, Serpina3n, Sgsm2, Slfnl1, Tgds, Tnk2, Traf3ip1, Wdfy2, Zcchc2	39	1.36e-09	1.23e-06
central nervous system disease (DOID:331)	Agfg2, Akap1, Arhgap26, Baiap2, Cabp1, Cacna1d, Camk2b, Cfap74, Eml5, Fgfr3, Flcn, Hnrnpu, Hp, Hsd17b4, Iars1, Ilf2, Kif5a, Lamb2, Mall, Mcm3ap, Msantd2, Mta1, Myo19, Nif3l1, Plekhg5, Plekhn1, Pot1, Prdm16, Rab7a, Scube2, Serpina3n, Sgsm2, Slfnl1, Tnk2, Traf3ip1, Wdfy2, Zcchc2	37	1.47e-09	1.33e-06
syndrome (DOID:225)	Baiap2, Cabp1, Cacna1d, Cfap74, Col27a1, Eml5, Fgfr3, Flcn, Fuz, Hnrnph1, Hnrnpu, Hp, Hsd17b4, Ilf2, Lamb2, Mcm3ap, Myo19, Myo9b, Phldb1, Plekhg5, Pot1, Prdm16, Serpina3n, Tgds, Tnk2, Traf3ip1, Wdfy2, Zcchc2	28	5.68e-09	5.13e-06
Congenital, Hereditary, and Neonatal Diseases and Abnormalities (DOID:9004324)	Add2, Arhgap26, Baiap2, Cacna1d, Camk2b, Cfap74, Col27a1, Eml5, Fgfr3, Flcn, Foxj2, Fuz, Hnrnpu, Hp, Hsd17b4, Kif5a, Lamb2, Mall, Mcm3ap, Myo19, Phldb1, Plekhg5, Pot1, Prdm16, Ptpn14, Rab7a, Scube2, Serpina3n, Slfnl1, Tgds, Tnk2, Traf3ip1, Wdfy2, Zcchc2	34	2.01e-08	1.82e-05
genetic disease (DOID:630)	Add2, Arhgap26, Baiap2, Cacna1d, Camk2b, Cfap74, Col27a1, Eml5, Fgfr3, Flcn, Foxj2, Fuz, Hnrnpu, Hp, Hsd17b4, Kif5a, Lamb2, Mall, Mcm3ap, Myo19, Phldb1, Plekhg5, Pot1, Prdm16, Rab7a, Serpina3n, Slfnl1, Tgds, Tnk2, Traf3ip1, Wdfy2, Zcchc2	32	5.3e-08	4.79e-05
brain disease (DOID:936)	Agfg2, Akap1, Arhgap26, Baiap2, Cabp1, Cacna1d, Camk2b, Cfap74, Eml5, Fgfr3, Flcn, Hnrnpu, Hp, Hsd17b4, Iars1, Ilf2, Kif5a, Lamb2, Mall, Mcm3ap, Msantd2, Mta1, Myo19, Nif3l1, Plekhg5, Plekhn1, Pot1, Prdm16, Scube2, Sgsm2, Tnk2, Wdfy2, Zcchc2	33	5.61e-08	5.07e-05
autosomal genetic disease (DOID:0050739)	Add2, Camk2b, Cfap74, Eml5, Fgfr3, Flcn, Foxj2, Fuz, Hp, Hsd17b4, Kif5a, Lamb2, Mall, Mcm3ap, Phldb1, Plekhg5, Prdm16, Rab7a, Serpina3n, Slfnl1, Tnk2, Traf3ip1	22	9.45e-08	8.53e-05
Urogenital Diseases (DOID:9009146)	Add2, Akap1, Baiap2, Cacna1d, Col24a1, Fbxw8, Fgfr3, Flcn, Hnrnph1, Hp, Hsd17b4, Ilf2, Kif5a, Lamb2, Mall, Mta1, Myo9b, Plekhg5, Rock1, Scube3, Sgsm2, Traf3ip1	22	2e-07	0.000181
sensory system disease (DOID:0050155)	Cacna1d, Camk2b, Cfap74, Fgfr3, Gucy1a2, Hnrnph1, Hnrnpu, Hp, Hsd17b4, L3mbtl1, Lamb2, Mall, Mcm3ap, Plekhg5, Pot1, Prdm16, Ptpn14, Ptprs, Rock1, Rps6kb2, Serpina3n, Traf3ip1, Wdfy2, Xrcc3	24	4.13e-07	0.000373
autosomal recessive disease (DOID:0050737)	Add2, Cfap74, Eml5, Fgfr3, Foxj2, Fuz, Hp, Hsd17b4, Lamb2, Mall, Mcm3ap, Plekhg5, Prdm16, Serpina3n, Traf3ip1	15	1.73e-06	0.00156
Pathological Conditions, Signs and Symptoms (DOID:9000298)	Add2, Akap1, Baiap2, Cacna1d, Camk2b, Fgfr3, Flcn, Hnrnph1, Hnrnpu, Hp, Hsd17b4, Iars1, Kif5a, Lamb2, Mcm3ap, Mta1, Myo19, Phldb1, Phldb2, Plekhg5, Pot1, Prdm16, Ptpn14, Ptprs, Rab7a, Rock1, Serpina3n, Wdfy2, Xrcc3, Zcchc2	30	1.96e-06	0.00177
Neoplasms by Histologic Type (DOID:9002052)	Agfg2, Arhgap26, Cacna1d, Camk2b, Fgfr3, Flcn, Hnrnph1, Hp, Kif5a, Phldb1, Plekhg5, Pot1, Ptpn14, Rnf157, Rock1, Rtbdn, Scube2, Serpina3n, Wdfy2, Xrcc3	20	2.12e-06	0.00191
Congenital Abnormalities (DOID:9005835)	Cfap74, Col27a1, Eml5, Fgfr3, Flcn, Fuz, Hsd17b4, Lamb2, Mcm3ap, Myo19, Phldb1, Pot1, Prdm16, Ptpn14, Scube2, Tgds, Tnk2, Traf3ip1, Wdfy2, Zcchc2	20	2.64e-06	0.00238
monogenic disease (DOID:0050177)	Add2, Camk2b, Cfap74, Eml5, Fgfr3, Flcn, Foxj2, Fuz, Hp, Hsd17b4, Kif5a, Lamb2, Mall, Mcm3ap, Phldb1, Plekhg5, Prdm16, Rab7a, Serpina3n, Slfnl1, Tnk2, Traf3ip1	22	6.46e-06	0.00583
Germ Cell and Embryonal Neoplasms (DOID:9000457)	Agfg2, Camk2b, Fgfr3, Flcn, Kif5a, Phldb1, Plekhg5, Pot1, Ptpn14, Rock1, Rtbdn, Wdfy2, Xrcc3	13	7.51e-06	0.00678
disease of mental health (DOID:150)	Arhgap26, Baiap2, Cabp1, Cacna1d, Camk2b, Cfap74, Flcn, Hnrnpu, Hp, Hsd17b4, Iars1, Ilf2, Lamb2, Mall, Mcm3ap, Msantd2, Myo19, Nif3l1, Plekhg5, Plekhn1, Prdm16, Sgsm2, Wdfy2, Zcchc2	24	9.28e-06	0.00838
Nervous System Neoplasms (DOID:9006557)	Agfg2, Camk2b, Fgfr3, Flcn, Kif5a, Phldb1, Plekhg5, Pot1, Ptpn14, Rtbdn, Scube2, Wdfy2, Xrcc3	13	9.25e-06	0.00835
respiratory system disease (DOID:1579)	Fgfr3, Flcn, Gucy1a2, Hp, Hsd17b4, Kif5a, L3mbtl1, Plekhg5, Ptpn14, Rock1, Rps6kb2, Serpina3n, Siglec1, Xrcc3, Zcchc2	15	9.91e-06	0.00895
Pathologic Processes (DOID:9004611)	Add2, Akap1, Cacna1d, Fgfr3, Flcn, Hnrnph1, Hp, Iars1, Kif5a, Lamb2, Mta1, Myo19, Phldb1, Phldb2, Pot1, Prdm16, Ptpn14, Rab7a, Serpina3n, Wdfy2, Xrcc3, Zcchc2	22	1.6e-05	0.0144
Urogenital Neoplasms (DOID:9007150)	Akap1, Cacna1d, Col24a1, Fbxw8, Fgfr3, Flcn, Hnrnph1, Hp, Kif5a, Lamb2, Myo9b, Scube3, Sgsm2	13	1.89e-05	0.0171
Glandular and Epithelial Neoplasms (DOID:9006493)	Agfg2, Cacna1d, Camk2b, Fgfr3, Flcn, Hnrnph1, Hp, Kif5a, Phldb1, Pot1, Ptpn14, Rnf157, Rtbdn, Serpina3n, Wdfy2, Xrcc3	16	2.19e-05	0.0198
neuroectodermal tumor (DOID:171)	Agfg2, Camk2b, Fgfr3, Flcn, Kif5a, Phldb1, Plekhg5, Pot1, Ptpn14, Rtbdn, Wdfy2, Xrcc3	12	2.36e-05	0.0213
Nerve Tissue Neoplasms (DOID:9002573)	Agfg2, Camk2b, Fgfr3, Flcn, Kif5a, Phldb1, Plekhg5, Pot1, Ptpn14, Rtbdn, Wdfy2, Xrcc3	12	2.59e-05	0.0234
nervous system cancer (DOID:3093)	Agfg2, Camk2b, Fgfr3, Flcn, Kif5a, Phldb1, Plekhg5, Pot1, Ptpn14, Rtbdn, Wdfy2, Xrcc3	12	3.39e-05	0.0306
male reproductive system disease (DOID:48)	Akap1, Cacna1d, Col24a1, Fgfr3, Hnrnph1, Hp, Ilf2, Kif5a, Lamb2, Myo9b, Scube3, Sgsm2	12	3.39e-05	0.0306
Male Urogenital Diseases (DOID:9008348)	Akap1, Cacna1d, Col24a1, Fgfr3, Hnrnph1, Hp, Ilf2, Kif5a, Lamb2, Myo9b, Scube3, Sgsm2	12	3.39e-05	0.0306
asphyxiating thoracic dystrophy (DOID:0050592)	Fgfr3, Fuz, Traf3ip1	3	5.21e-05	0.047
reproductive system disease (DOID:15)	Akap1, Cacna1d, Col24a1, Fgfr3, Hnrnph1, Hp, Ilf2, Kif5a, Lamb2, Mta1, Myo9b, Plekhg5, Scube3, Sgsm2	14	6.69e-05	0.0604
male reproductive organ cancer (DOID:3856)	Akap1, Cacna1d, Col24a1, Fgfr3, Kif5a, Myo9b, Scube3, Sgsm2	8	8.36e-05	0.0755
Male Genital Neoplasms (DOID:9003125)	Akap1, Cacna1d, Col24a1, Fgfr3, Hnrnph1, Kif5a, Lamb2, Myo9b, Scube3, Sgsm2	10	8.68e-05	0.0784
Otorhinolaryngologic Diseases (DOID:9007241)	Cacna1d, Camk2b, Fgfr3, Hsd17b4, Plekhg5, Prdm16, Ptpn14, Ptprs, Serpina3n	9	9.67e-05	0.0873
eye and adnexa disease (DOID:1492)	Cacna1d, Cfap74, Fgfr3, Hnrnph1, Hnrnpu, Hp, Lamb2, Mall, Mcm3ap, Prdm16, Serpina3n, Traf3ip1, Wdfy2	13	9.98e-05	0.0901
eye disease (DOID:5614)	Cacna1d, Cfap74, Fgfr3, Hnrnph1, Hnrnpu, Hp, Lamb2, Mall, Mcm3ap, Prdm16, Serpina3n, Traf3ip1, Wdfy2	13	9.98e-05	0.0901

### Sheet: Selected_Main_terms
Term	Annotated Genes	Bonferroni Correction
Nervous system disease	48	8.06e-11
Disease of cellular proliferation	35	2.82e-09
Neoplasms by Site	33	3.27e-09
Organ system cancer	27	2.13e-07
Cancer	27	5.57e-07
Developmental Diseases	39	1.23e-06
Central nervous system disease	37	1.33e-06
Congenital, Hereditary, and Neonatal Diseases and Abnormalities	34	1.82e-05
Genetic disease	32	4.79e-05
Brain disease	33	5.07e-05
Autosomal genetic disease	22	8.53e-05
Urogenital Diseases	22	0.000181
Sensory system disease	24	0.000373
Autosomal recessive disease	15	0.00156
Pathological Conditions, Signs and Symptoms	30	0.00177
Neoplasms by Histologic Type	20	0.00191
Congenital Abnormalities	20	0.00238
Monogenic disease	22	0.00583
Germ Cell and Embryonal Neoplasms	13	0.00678
Disease of mental health	24	0.00838
Nervous System Neoplasms	13	0.00835
Respiratory system disease	15	0.00895
Pathologic Processes	22	0.0144
Urogenital Neoplasms	13	0.0171
Glandular and Epithelial Neoplasms	16	0.0198
Neuroectodermal tumor	12	0.0213
Nerve Tissue Neoplasms	12	0.0234
Nervous system cancer	12	0.0306
Male reproductive system disease	12	0.0306
Male Urogenital Diseases	12	0.0306
Asphyxiating thoracic dystrophy	3	0.047
Reproductive system disease	14	0.0604
Male reproductive organ cancer	8	0.0755
Male Genital Neoplasms	10	0.0784
Otorhinolaryngologic Diseases	9	0.0873
Eye and adnexa disease	13	0.0901
Eye disease	13	0.0901

### Sheet: Neuro
Nervous system disease	Central nervous system disease	Brain disease	Disease of mental health
Agfg2	Agfg2	Agfg2	Arhgap26
Akap1	Akap1	Akap1
Arhgap26	Arhgap26	Arhgap26
Baiap2	Baiap2	Baiap2	Baiap2
Cabp1	Cabp1	Cabp1	Cabp1
Cacna1d	Cacna1d	Cacna1d	Cacna1d
Camk2b	Camk2b	Camk2b	Camk2b
Cfap74	Cfap74	Cfap74	Cfap74
Eml5	Eml5	Eml5
Fgfr3	Fgfr3	Fgfr3
Flcn	Flcn	Flcn	Flcn
Fuz
Gucy1a2
Hnrnph1
Hnrnpu	Hnrnpu	Hnrnpu	Hnrnpu
Hp	Hp	Hp	Hp
Hsd17b4	Hsd17b4	Hsd17b4	Hsd17b4
Iars1	Iars1	Iars1	Iars1
Ilf2	Ilf2	Ilf2	Ilf2
Kif5a	Kif5a	Kif5a
L3mbtl1
Lamb2	Lamb2	Lamb2	Lamb2
Mall	Mall	Mall	Mall
Mcm3ap	Mcm3ap	Mcm3ap	Mcm3ap
Msantd2	Msantd2	Msantd2	Msantd2
Mta1	Mta1	Mta1
Myo19	Myo19	Myo19	Myo19
Nif3l1	Nif3l1	Nif3l1	Nif3l1
Phldb1
Plekhg5	Plekhg5	Plekhg5	Plekhg5
Plekhn1	Plekhn1	Plekhn1	Plekhn1
Pot1	Pot1	Pot1
Prdm16	Prdm16	Prdm16	Prdm16
Ptpn14
Ptprs
Rab7a	Rab7a
Rock1
Rps6kb2
Rtbdn
Scube2	Scube2	Scube2
Serpina3n	Serpina3n
Sgsm2	Sgsm2	Sgsm2	Sgsm2
Slfnl1	Slfnl1
Tnk2	Tnk2	Tnk2
Traf3ip1	Traf3ip1
Wdfy2	Wdfy2	Wdfy2	Wdfy2
Xrcc3
Zcchc2	Zcchc2	Zcchc2	Zcchc2

### Sheet: linc_mRNA_interact
ENSRNOT00000076905	Cabp1
ENSRNOT00000076905	Myo19
ENSRNOT00000076905	Zcchc2
ENSRNOT00000076905	Kif5a
ENSRNOT00000076905	Akap1
ENSRNOT00000076905	Slfnl1
ENSRNOT00000076905	Ptpn14
ENSRNOT00000076905	Baiap2
ENSRNOT00000076905	Ilf2
ENSRNOT00000076905	Gucy1a2
ENSRNOT00000092675	Serpina3n
ENSRNOT00000088470	Arhgap26
ENSRNOT00000076905	Cacna1d
ENSRNOT00000076905	Mta1
ENSRNOT00000076905	Rock1
ENSRNOT00000076905	Nif3l1
ENSRNOT00000076905	Camk2b
ENSRNOT00000076905	Agfg2
ENSRNOT00000076905	Cfap74
ENSRNOT00000076905	Pot1
ENSRNOT00000076905	Prdm16
ENSRNOT00000076905	Mcm3ap
ENSRNOT00000076905	Hnrnph1
ENSRNOT00000076905	Wdfy2
ENSRNOT00000076905	Lamb2
ENSRNOT00000076905	Plekhg5
ENSRNOT00000076905	Fgfr3
ENSRNOT00000076905	Traf3ip1
ENSRNOT00000076905	Hnrnpu
ENSRNOT00000076905	Scube2
ENSRNOT00000076905	Sgsm2
ENSRNOT00000076905	Rps6kb2
ENSRNOT00000080023	Rps6kb2
ENSRNOT00000076905	Rab7a
ENSRNOT00000076905	Tnk2
ENSRNOT00000076905	Ptprs
ENSRNOT00000076905	Flcn
ENSRNOT00000076905	Phldb1
ENSRNOT00000076905	Fuz
ENSRNOT00000076905	Hsd17b4
ENSRNOT00000076905	Msantd2
ENSRNOT00000076905	Xrcc3
ENSRNOT00000076905	Mall
ENSRNOT00000076905	Hp
ENSRNOT00000076905	Plekhn1
ENSRNOT00000076905	L3mbtl1
ENSRNOT00000076905	Eml5
ENSRNOT00000076905	Rtbdn
