## Supplementary material for "LincRNAs involved in DCS-induced fear extinction: Shedding light on the transcriptomic dark matter": Molecular Functions

### Sheet: CTD_BP_mRNA_interact_opposite_2
Ontology	Highest GO Level	GO Term Name	GO Term ID	P-value	Corrected P-value	Annotated Genes Quantity	Annotated Genes	Genome Frequency
Biological Process	4	regulation of organelle organization	GO:0033043	2.83e-11	8.1e-08	17	ADD2|BAIAP2|CEP85|FLCN|FUZ|HNRNPU|IWS1|L3MBTL1|MYO19|PHLDB1|PHLDB2|POT1|PTPRS|RAB7A|ROCK1|TRAF3IP1|XRCC3	1128/43261 genes: 2.61%
Biological Process	6	neuron projection morphogenesis	GO:0048812	9.73e-08	0.000279	10	BAIAP2|CAMK2B|FBXW8|LAMB2|NUMBL|PTPRS|RNF157|ROCK1|SYT3|TRIM46	558/43261 genes: 1.29%
Biological Process	5	plasma membrane bounded cell projection morphogenesis	GO:0120039	1.2e-07	0.000345	10	BAIAP2|CAMK2B|FBXW8|LAMB2|NUMBL|PTPRS|RNF157|ROCK1|SYT3|TRIM46	571/43261 genes: 1.32%
Biological Process	4	cell projection morphogenesis	GO:0048858	1.28e-07	0.000368	10	BAIAP2|CAMK2B|FBXW8|LAMB2|NUMBL|PTPRS|RNF157|ROCK1|SYT3|TRIM46	575/43261 genes: 1.33%
Biological Process	4	cell part morphogenesis	GO:0032990	1.7e-07	0.000488	10	BAIAP2|CAMK2B|FBXW8|LAMB2|NUMBL|PTPRS|RNF157|ROCK1|SYT3|TRIM46	593/43261 genes: 1.37%
Biological Process	5	regulation of cytoskeleton organization	GO:0051493	2.69e-07	0.000771	9	ADD2|BAIAP2|CEP85|HNRNPU|PHLDB1|PHLDB2|ROCK1|TRAF3IP1|XRCC3	473/43261 genes: 1.09%
Biological Process	4	nervous system development	GO:0007399	4.8e-07	0.00138	17	ADD2|ARHGAP26|BAIAP2|CAMK2B|FBXW8|FUT9|FUZ|LAMB2|NIF3L1|NUMBL|PRDM16|PTPRS|RNF157|ROCK1|SYT3|TRAF3IP1|TRIM46	2179/43261 genes: 5.04%
Biological Process	4	cell morphogenesis	GO:0000902	6.89e-07	0.00197	11	BAIAP2|CAMK2B|FBXW8|LAMB2|NUMBL|PTPRS|RILPL1|RNF157|ROCK1|SYT3|TRIM46	870/43261 genes: 2.01%
Biological Process	4	regulation of microtubule cytoskeleton organization	GO:0070507	9.17e-07	0.00263	6	CEP85|HNRNPU|PHLDB1|PHLDB2|TRAF3IP1|XRCC3	172/43261 genes: 0.40%
Biological Process	4	embryonic body morphogenesis	GO:0010172	1.03e-06	0.00296	3	FUZ|PHLDB1|PHLDB2	11/43261 genes: 0.03%
Biological Process	4	cytoskeleton organization	GO:0007010	1.21e-06	0.00348	12	ADD2|ARHGAP26|BAIAP2|CEP85|CFAP74|HNRNPU|PHLDB1|PHLDB2|ROCK1|TRAF3IP1|TRIM46|XRCC3	1124/43261 genes: 2.60%
Biological Process	4	plasma membrane bounded cell projection organization	GO:0120036	1.45e-06	0.00416	13	BAIAP2|CAMK2B|CFAP74|FBXW8|FUZ|LAMB2|NUMBL|PTPRS|RNF157|ROCK1|SYT3|TRAF3IP1|TRIM46	1362/43261 genes: 3.15%
Biological Process	4	cell morphogenesis involved in differentiation	GO:0000904	2.79e-06	0.00798	9	BAIAP2|CAMK2B|FBXW8|LAMB2|NUMBL|PTPRS|RILPL1|ROCK1|TRIM46	628/43261 genes: 1.45%

### Sheet: R_input
GO Term Name	Corrected P-value	Number of annotated genes
regulation of organelle organization	8.1e-08	17
neuron projection morphogenesis	0.000279	10
plasma membrane bounded cell projection morphogenesis	0.000345	10
cell projection morphogenesis	0.000368	10
cell part morphogenesis	0.000488	10
regulation of cytoskeleton organization	0.000771	9
nervous system development	0.00138	17
cell morphogenesis	0.00197	11
regulation of microtubule cytoskeleton organization	0.00263	6
embryonic body morphogenesis	0.00296	3
cytoskeleton organization	0.00348	12
plasma membrane bounded cell projection organization	0.00416	13
cell morphogenesis involved in differentiation	0.00798	9

### Sheet: Neuro
Neuron projection	nervous system development
	ADD2
	ARHGAP26
BAIAP2	BAIAP2
CAMK2B	CAMK2B
FBXW8	FBXW8
	FUT9
	FUZ
LAMB2	LAMB2
	NIF3L1
NUMBL	NUMBL
	PRDM16
PTPRS	PTPRS
RNF157	RNF157
ROCK1	ROCK1
SYT3	SYT3
	TRAF3IP1
TRIM46	TRIM46

### Sheet: linc_mRNA_interact
ENSRNOT00000076905	Baiap2
ENSRNOT00000088470	Arhgap26
ENSRNOT00000076905	Rock1
ENSRNOT00000076905	Nif3l1
ENSRNOT00000076905	Camk2b
ENSRNOT00000076905	Prdm16
ENSRNOT00000076905	Lamb2
ENSRNOT00000076905	Traf3ip1
ENSRNOT00000076905	Rnf157
ENSRNOT00000076905	Add2
ENSRNOT00000076905	Syt3
ENSRNOT00000076905	Ptprs
ENSRNOT00000076905	Fbxw8
ENSRNOT00000076905	Trim46
ENSRNOT00000076905	Fuz
ENSRNOT00000076905	Numbl
ENSRNOT00000076905	Fut9
