## Supplementary material for "LincRNAs involved in DCS-induced fear extinction: Shedding light on the transcriptomic dark matter": Biological_Pocesses

### Sheet: CTD_analyzer_go_20191018074441.
Ontology	Highest GO Level	GO Term Name	GO Term ID	P-value	Corrected P-value	Annotated Genes Quantity	Annotated Genes	Genome Frequency
Molecular Function	3	anion binding	GO:0043168	1.05e-09	3.02e-06	22	ARHGAP26|CAMK2B|DQX1|FGFR3|GUCY1A2|HNRNPU|ILF2|KIF5A|LCN12|MAT2A|MYO19|MYO9B|PLEKHN1|PTPRS|RAB7A|ROCK1|RPS6KB2|SLFNL1|SYT3|TNK2|XRCC3|ZCCHC2	2553/43261 genes: 5.90%
Molecular Function	4	purine ribonucleoside triphosphate binding	GO:0035639	9.72e-08	0.000278	16	CAMK2B|DQX1|FGFR3|GUCY1A2|HNRNPU|ILF2|KIF5A|MAT2A|MYO19|MYO9B|RAB7A|ROCK1|RPS6KB2|SLFNL1|TNK2|XRCC3	1709/43261 genes: 3.95%
Molecular Function	4	purine ribonucleotide binding	GO:0032555	1.56e-07	0.000448	16	CAMK2B|DQX1|FGFR3|GUCY1A2|HNRNPU|ILF2|KIF5A|MAT2A|MYO19|MYO9B|RAB7A|ROCK1|RPS6KB2|SLFNL1|TNK2|XRCC3	1770/43261 genes: 4.09%
Molecular Function	4	purine nucleotide binding	GO:0017076	1.66e-07	0.000476	16	CAMK2B|DQX1|FGFR3|GUCY1A2|HNRNPU|ILF2|KIF5A|MAT2A|MYO19|MYO9B|RAB7A|ROCK1|RPS6KB2|SLFNL1|TNK2|XRCC3	1778/43261 genes: 4.11%
Molecular Function	3	ribonucleotide binding	GO:0032553	1.74e-07	0.000498	16	CAMK2B|DQX1|FGFR3|GUCY1A2|HNRNPU|ILF2|KIF5A|MAT2A|MYO19|MYO9B|RAB7A|ROCK1|RPS6KB2|SLFNL1|TNK2|XRCC3	1784/43261 genes: 4.12%
Molecular Function	3	ATP binding	GO:0005524	4.67e-07	0.00134	14	CAMK2B|DQX1|FGFR3|HNRNPU|ILF2|KIF5A|MAT2A|MYO19|MYO9B|ROCK1|RPS6KB2|SLFNL1|TNK2|XRCC3	1448/43261 genes: 3.35%
Molecular Function	5	adenyl ribonucleotide binding	GO:0032559	7.04e-07	0.00202	14	CAMK2B|DQX1|FGFR3|HNRNPU|ILF2|KIF5A|MAT2A|MYO19|MYO9B|ROCK1|RPS6KB2|SLFNL1|TNK2|XRCC3	1499/43261 genes: 3.47%
Molecular Function	5	adenyl nucleotide binding	GO:0030554	7.44e-07	0.00213	14	CAMK2B|DQX1|FGFR3|HNRNPU|ILF2|KIF5A|MAT2A|MYO19|MYO9B|ROCK1|RPS6KB2|SLFNL1|TNK2|XRCC3	1506/43261 genes: 3.48%
Molecular Function	3	nucleotide binding	GO:0000166	7.59e-07	0.00217	16	CAMK2B|DQX1|FGFR3|GUCY1A2|HNRNPU|ILF2|KIF5A|MAT2A|MYO19|MYO9B|RAB7A|ROCK1|RPS6KB2|SLFNL1|TNK2|XRCC3	1993/43261 genes: 4.61%
Molecular Function	3	nucleoside phosphate binding	GO:1901265	7.64e-07	0.00219	16	CAMK2B|DQX1|FGFR3|GUCY1A2|HNRNPU|ILF2|KIF5A|MAT2A|MYO19|MYO9B|RAB7A|ROCK1|RPS6KB2|SLFNL1|TNK2|XRCC3	1994/43261 genes: 4.61%
Molecular Function	3	cytoskeletal protein binding	GO:0008092	2.28e-06	0.00652	10	ADD2|BAIAP2|CACNA1D|CAMK2B|HNRNPU|KIF5A|MYO19|MYO9B|ROCK1|TRAF3IP1	790/43261 genes: 1.83%

### Sheet: R_input
Molecular Functions	Corrected P-value	Number of annotated genes
Anion binding	3.02e-06	22
Purine ribonucleoside triphosphate binding	0.000278	16
Purine ribonucleotide binding	0.000448	16
Purine nucleotide binding	0.000476	16
Ribonucleotide binding	0.000498	16
ATP binding	0.00134	14
Adenyl ribonucleotide binding	0.00202	14
Adenyl nucleotide binding	0.00213	14
Nucleotide binding	0.00217	16
Nucleoside phosphate binding	0.00219	16
Cytoskeletal protein binding	0.00652	10

### Sheet: Binding
anion binding	purine ribonucleoside triphosphate binding	ATP binding	adenyl ribonucleotide binding	cytoskeletal protein binding		ALL
				ADD2		ADD2
				BAIAP2		BAIAP2
				CACNA1D		CACNA1D
ARHGAP26						ARHGAP26
CAMK2B	CAMK2B	CAMK2B	CAMK2B	CAMK2B		CAMK2B
DQX1	DQX1	DQX1	DQX1			DQX1
FGFR3	FGFR3	FGFR3	FGFR3			FGFR3
GUCY1A2	GUCY1A2					GUCY1A2
HNRNPU	HNRNPU	HNRNPU	HNRNPU	HNRNPU		HNRNPU
ILF2	ILF2	ILF2	ILF2			ILF2
KIF5A	KIF5A	KIF5A	KIF5A	KIF5A		KIF5A
LCN12						LCN12
MAT2A	MAT2A	MAT2A	MAT2A			MAT2A
MYO19	MYO19	MYO19	MYO19	MYO19		MYO19
MYO9B	MYO9B	MYO9B	MYO9B	MYO9B		MYO9B
PLEKHN1						PLEKHN1
PTPRS						PTPRS
RAB7A	RAB7A					RAB7A
ROCK1	ROCK1	ROCK1	ROCK1	ROCK1		ROCK1
RPS6KB2	RPS6KB2	RPS6KB2	RPS6KB2			RPS6KB2
SLFNL1	SLFNL1	SLFNL1	SLFNL1			SLFNL1
SYT3						SYT3
TNK2	TNK2	TNK2	TNK2			TNK2
				TRAF3IP1		TRAF3IP1
XRCC3	XRCC3	XRCC3	XRCC3			XRCC3
ZCCHC2						ZCCHC2

### Sheet: linc_mRNA_interact
ENSRNOT00000076905	Myo19
ENSRNOT00000076905	Zcchc2
ENSRNOT00000076905	Kif5a
ENSRNOT00000076905	Slfnl1
ENSRNOT00000076905	Baiap2
ENSRNOT00000076905	Ilf2
ENSRNOT00000076905	Gucy1a2
ENSRNOT00000088470	Arhgap26
ENSRNOT00000076905	Cacna1d
ENSRNOT00000076905	Rock1
ENSRNOT00000076905	Camk2b
ENSRNOT00000076905	Mat2a
ENSRNOT00000076905	Fgfr3
ENSRNOT00000076905	Traf3ip1
ENSRNOT00000076905	Hnrnpu
ENSRNOT00000076905	Rps6kb2
ENSRNOT00000080023	Rps6kb2
ENSRNOT00000076905	Rab7a
ENSRNOT00000076905	Tnk2
ENSRNOT00000076905	Add2
ENSRNOT00000076905	Syt3
ENSRNOT00000076905	Ptprs
ENSRNOT00000076905	Myo9b
ENSRNOT00000076905	Dqx1
ENSRNOT00000076905	Xrcc3
ENSRNOT00000076905	Plekhn1
ENSRNOT00000090095	Lcn12
